# Transcription elongation factor SPT6L recruits ARGONAUTE to guide mRNA cytosine methylation preventing premature termination in plants

**DOI:** 10.64898/2026.03.25.714125

**Authors:** Tomáš Kašpar, Vojtěch Čermák, Kateřina Adamusová, Lukáš Fischer

## Abstract

In plants, an essential component of the RNA Polymerase II (Pol II) complex, SPT6L, contains a unique C-terminal ARGONAUTE binding domain - AGO-hook. Although it has been recently shown that SPT6L is also part of the Pol V complex, where its AGO-hook might participate in the RNA-directed DNA methylation pathway, several lines of evidence suggest that the AGO-hook should also have a function in the Pol II complex. Here we demonstrate that in *Arabidopsis thaliana*, SPT6L recruits AGO4 via the AGO-hook domain, independently of Pol V. Using direct RNA sequencing, we show that this interaction is connected with guided deposition of 5-methylcytosine (m^5^C) on Pol II transcripts. The role of AGO4 in m^5^C guidance was further supported by increased methylation of *GFP* transcripts after their targeting by sRNAs in tobacco BY-2 cells. Removing the SPT6L AGO-hook (*spt6lΔAh*) in *A. thaliana* resulted in the hypomethylation of specific m^5^C sites, mimicking even stronger RNA hypomethylation observed in the *ago4* mutant. Native elongating transcript sequencing revealed that impaired targeting of m^5^C methylation in the *spt6lΔAh* mutant was accompanied by Pol II stalling downstream of hypomethylated cytosines. Furthermore, this stalling appeared to be associated with premature transcription termination, which we also detected in published transcriptomes of mutants lacking AGO4, as well as TRM4B that is the major RNA m^5^C methyltransferase. Our findings uncover a novel “guide-and-modify” mechanism in which SPT6L integrates sRNA-directed epitranscriptomic marking with transcription elongation, ensuring proper mRNA termination.
