## Supplementary Tables for "Transcription elongation factor SPT6L recruits ARGONAUTE to guide mRNA cytosine methylation preventing premature termination in plants": Supplementary Data S1.xlsx

### Sheet: SPT6L-FLAG_vs_WT
#Results of MS/MS analysis for comparison of SPT6L-FLAG sample to WT sample
Significant	LOG(P-value)	Difference	Protein IDs	Majority protein IDs	Protein names	Gene names	ID
+	2.06082	8.03489	A8MS85;F4I9Y9;F4I9Y7;Q9CAM1	A8MS85;F4I9Y9;F4I9Y7		SPT6L	AT1G65440
+	3.55603	7.28492	P18616	P18616	DNA-directed RNA polymerase II subunit 1	NRPB1	AT4G35800
+	3.35163	6.92288	Q9CAX6;P42036	Q9CAX6;P42036	40S ribosomal protein S14-2;40S ribosomal protein S14-3	RPS14B;RPS14C	AT3G11510
+	3.05875	6.77744	Q9LFX8	Q9LFX8		At1g27090	At1g27090
+	3.64302	6.482	Q9LHP2	Q9LHP2	Serine/arginine-rich SC35-like splicing factor SCL30A	SCL30A	AT3G13570
+	3.9475	6.29627	Q9LXG1;B3H7J6;Q9FLF0	Q9LXG1;B3H7J6;Q9FLF0	40S ribosomal protein S9-1;40S ribosomal protein S9-2	RPS9B;At5g15200;RPS9C	AT5G15200
+	3.52586	6.17695	P92964	P92964	Serine/arginine-rich splicing factor RS31	RS31	AT3G61860
+	3.58339	6.12242	Q9STN3;A0A1P8AZ96;O80770	Q9STN3	Putative transcription elongation factor SPT5 homolog 1	SPT5	AT4G08350
+	3.88976	5.93844	Q9SJA6	Q9SJA6	Serine/arginine-rich splicing factor RSZ22A	RSZ22A	AT2G24590
+	1.66541	5.82052	Q9SAG7	Q9SAG7		F23A5.29	AT1G80930
+	3.49865	5.67709	P38420	P38420	DNA-directed RNA polymerase II subunit 2	NRPB2	AT4G21710
+	2.75493	5.65268	P42795;P42794	P42795;P42794	60S ribosomal protein L11-1;60S ribosomal protein L11-2	RPL11A;RPL11B	AT2G42740
+	3.71437	5.58832	Q9FI15;Q9SUN5	Q9FI15;Q9SUN5	Small nuclear ribonucleoprotein-associated protein	MFC16.13;F9F13.90	AT5G44500
+	3.54954	5.21329	A0A1I9LMY7;Q9SS17	A0A1I9LMY7;Q9SS17	40S ribosomal protein S24-1	RPS24A	AT3G04920
+	1.31145	5.20695	P38666;Q42347	P38666;Q42347	60S ribosomal protein L24-2;60S ribosomal protein L24-1	RPL24B;RPL24A	AT3G53020
+	1.3917	5.18552	Q8RWN5;C0Z388	Q8RWN5;C0Z388	Glycine-rich RNA-binding protein RZ1C	RZ1C;At5g04280	AT5G04280
+	2.6611	4.95127	A0A1P8BDX9;B6EUB3;F4JYL8	A0A1P8BDX9;B6EUB3;F4JYL8		At5g47690	AT5G47690
+	2.76157	4.91944	F4K4Y6;Q9FM71	F4K4Y6;Q9FM71		At5g55670	AT5G55670
+	3.10127	4.90922	Q9SH88	Q9SH88	Ribosome biogenesis regulatory protein homolog		AT2G37990
+	4.73793	4.71572	Q7Y1W1	Q7Y1W1	Protein TIC 56, chloroplastic	TIC56	AT5G01590
+	2.5689	4.7078	Q8VY07	Q8VY07	Clathrin interactor EPSIN 1	EPSIN1	AT5G11710
+	3.99674	4.69547	Q9SMX3	Q9SMX3	Mitochondrial outer membrane protein porin 3	VDAC3	AT5G15090
+	2.41878	4.68687	Q9FMY5;Q3EAP8	Q9FMY5	Splicing factor U2af small subunit B	U2AF35B	AT5G42820
+	2.4887	4.64592	Q9LM92;Q9LM90	Q9LM92;Q9LM90	Small nuclear ribonucleoprotein SmD3b;B3 domain-containing protein At1g20600	SMD3B	AT1G20580
+	2.33796	4.63353	Q9LJ94	Q9LJ94		At3g22520	At3g22520
+	2.17714	4.59508	Q8LPR8;F4K9Z1;A0A1P8BBB7	Q8LPR8;F4K9Z1;A0A1P8BBB7	Protein TIC 100	TIC100;emb1211	AT5G22640
+	4.35091	4.56474	O04376	O04376	Serine/threonine protein phosphatase 2A 57 kDa regulatory subunit B beta isoform	BBETA	AT3G09880
+	1.5766	4.53326	Q8H136	Q8H136	DEAD-box ATP-dependent RNA helicase 14	RH14	AT3G01540
+	1.49334	4.44399	O22703;A0A178WIS2;A0A1P8ATT4	O22703;A0A178WIS2;A0A1P8ATT4	Glycine-rich RNA-binding protein RZ1B	RZ1B	AT1G60650
+	3.23111	4.41302	Q9SRM4;Q9FFF5	Q9SRM4;Q9FFF5	PHD finger protein ALFIN-LIKE 2;PHD finger protein ALFIN-LIKE 2, N-terminally processed;PHD finger protein ALFIN-LIKE 1	AL2;AL1	AT3G11200
+	2.39865	4.41068	P41377;F4HV96	P41377;F4HV96	Eukaryotic initiation factor 4A-2	TIF4A-2;EIF4A-2	AT1G54270
+	2.37105	4.33882	Q9ZVD5	Q9ZVD5	Protein argonaute 4	AGO4	AT2G27040
+	2.06683	4.29822	A0A1P8BFZ5;F4KDH9	A0A1P8BFZ5;F4KDH9	FIP1[V]-like protein	FIPS5	AT5G58040
+	3.25416	4.2244	Q56XE4	Q56XE4	U1 small nuclear ribonucleoprotein C		AT4G03120
+	2.87805	4.0952	Q944K2	Q944K2	Dolichyl-diphosphooligosaccharide--protein glycosyltransferase 48 kDa subunit	OST48	AT5G66680
+	1.40749	4.09154	Q9SEI4	Q9SEI4	26S protease regulatory subunit 6B homolog	RPT3	AT5G58290
+	3.02072	4.03246	P0DKL6;P0DKL4	P0DKL6;P0DKL4			AT3G55220
+	2.11702	4.01295	F4JZX8;Q9FNM3;A0A1P8B9B1	F4JZX8;Q9FNM3;A0A1P8B9B1		At5g41770;At5g45990	AT5G41770
+	1.59358	4.00737	Q9LNC5;F4JWP9	Q9LNC5;F4JWP9		F9P14.8;At5g25230	AT1G06220
+	4.06715	3.93567	Q39211;A0A1P8B195;A0A1P8B178;A8MR04;Q39212	Q39211;A0A1P8B195;A0A1P8B178;A8MR04;Q39212	DNA-directed RNA polymerases II, IV and V subunit 3;DNA-directed RNA polymerases IV and V subunit 3B	NRPB3;NRPE3B;NRPD3B	AT2G15430
+	2.54119	3.93135	Q84VQ0	Q84VQ0	Protein argonaute 9	AGO9	AT5G21150
+	1.39849	3.88466	F4HQZ1	F4HQZ1		At1g19880	At1g19880
+	1.46038	3.84793	A8MQ78;Q6NQ72	A8MQ78;Q6NQ72	THO complex subunit 4D	ALY4	AT5G37720
+	1.35748	3.78159	Q8L748	Q8L748	Nuclear pore complex protein NUP107	NUP107	AT3G14120
+	1.27669	3.77089	Q8LA13	Q8LA13	DEAD-box ATP-dependent RNA helicase 11	RH11	AT3G58510
+	1.44839	3.73159	Q9FYB7	Q9FYB7	Serine/arginine-rich splicing factor RS2Z32	RS2Z32	AT3G53500
+	1.67775	3.63456	A8MR27;Q6ICX4	A8MR27;Q6ICX4	Polypyrimidine tract-binding protein homolog 3	PTB3	AT1G43190
+	1.39925	3.61096	Q0WNX3;A0A1P8BBW1	Q0WNX3;A0A1P8BBW1		At5g15270	At5g15270
+	1.5758	3.59029	Q84JB7	Q84JB7		At5g63550	AT5G63550
+	1.57903	3.55507	O81098	O81098	DNA-directed RNA polymerases II and IV subunit 5A	NRPB5A	AT3G22320
+	1.65886	3.54516	Q9ZUS0	Q9ZUS0	Histone H2B.4		AT2G37470
+	3.25545	3.49361	Q8LA16;A0A1P8AYM4;Q8S8M9	Q8LA16	PHD finger protein ALFIN-LIKE 7	AL7	AT1G14510
+	1.5635	3.45753	P13114	P13114	Chalcone synthase	CHS	AT5G13930
+	1.3885	3.41478	Q9FMF9	Q9FMF9		At5g64270	At5g64270
+	2.68104	3.37538	Q9FXA2	Q9FXA2	Polyadenylate-binding protein 8	PAB8	AT1G49760
+	1.49151	3.31059	Q9SRX2	Q9SRX2	60S ribosomal protein L19-1	RPL19A	AT1G02780
+	1.26221	3.24573	P49692;Q9LZH9	P49692;Q9LZH9	60S ribosomal protein L7a-1;60S ribosomal protein L7a-2	RPL7AA;RPL7AB	AT2G47610
+	3.53923	3.2136	Q8RY12	Q8RY12		At5g20600	AT5G20600
+	1.87859	3.18544	Q9FX95;F4I3C3	Q9FX95;F4I3C3		F14J22.10;NQR	AT1G49670
+	1.47188	3.176	F4JTF2;Q8GUP3	F4JTF2;Q8GUP3		At4g31880	AT4G31880
+	1.54997	3.12711	A0A1I9LLI6;A0A1I9LLI5;Q9LZQ9;O22899	A0A1I9LLI6;A0A1I9LLI5;Q9LZQ9;O22899	Probable pre-mRNA-splicing factor ATP-dependent RNA helicase	T12C14_10	AT3G62310
+	1.27412	3.12487	Q56YU8;Q0V7V4	Q56YU8;Q0V7V4		At1g19480	AT1G19480
+	2.55488	3.02221	A8MR12;Q9LT08	A8MR12;Q9LT08	26S proteasome non-ATPase regulatory subunit 14 homolog	At5g23540;RPN11	AT5G23540
+	1.87866	3.01136	Q9C5G2;F4HZI6;F4HZI7;F4HZI8	Q9C5G2;F4HZI6;F4HZI7;F4HZI8		At1g15200	At1g15200
+	3.7199	2.98989	Q38859;F4J5R0	Q38859;F4J5R0	DNA-directed RNA polymerases II, IV and V subunit 11	NRPB11	AT3G52090
+	1.4509	2.97297	A0A1P8ARX2;Q9AST1	A0A1P8ARX2;Q9AST1	Transcription initiation factor TFIID subunit 15	TAF15	AT1G50300
+	2.31615	2.93415	Q38953	Q38953	Probable pre-mRNA-splicing factor ATP-dependent RNA helicase		AT3G26560
+	1.41858	2.90137	O82491;A0A1P8B6H4;F4JME7	O82491;A0A1P8B6H4	FACT complex subunit SPT16	SPT16	AT4G10710
+	1.28994	2.86757	F4KB90;P29382;A0A1I9LM64;P29384	F4KB90;P29382;A0A1I9LM64;P29384	Developmental protein SEPALLATA 1;Developmental protein SEPALLATA 2	SEP1;SEP2	AT5G15800
+	2.02866	2.86522	Q9SI75	Q9SI75	Elongation factor G, chloroplastic	CPEFG	AT1G62750
+	2.2462	2.84428	Q9FWR4;Q9LN39	Q9FWR4;Q9LN39	Glutathione S-transferase DHAR1, mitochondrial	DHAR1;At1g19550	AT1G19570
+	1.42971	2.80644	Q8RWV9	Q8RWV9		At5g08450	AT5G08450
+	1.26182	2.77734	O04658	O04658	Probable nucleolar protein 5-1	NOP5-1	AT5G27120
+	1.53383	2.7537	Q9SIV2;Q6XJG8	Q9SIV2	26S proteasome non-ATPase regulatory subunit 2 homolog A	RPN1A	AT2G20580
+	1.66212	2.74561	Q9LHA3;A0A1I9LQC2	Q9LHA3;A0A1I9LQC2		At3g28720	At3g28720
+	1.34685	2.73997	Q9C551	Q9C551	DEAD-box ATP-dependent RNA helicase 5	RH5	AT1G31970
+	1.50364	2.65191	Q9FFC0;Q9LZT0;Q9LQQ4;P40283;O23629;Q9SI96	Q9FFC0;Q9LZT0;Q9LQQ4;P40283;O23629;Q9SI96	Histone H2B.10;Histone H2B.7;Histone H2B.1;Histone H2B.11;Histone H2B.6;Histone H2B.3	H2B	AT5G22880
+	1.63168	2.60844	P55852;Q9FLP6	P55852;Q9FLP6	Small ubiquitin-related modifier 1;Small ubiquitin-related modifier 2	SUMO1;SUMO2	AT4G26840
+	1.33657	2.58305	Q8VYC9	Q8VYC9		At1g16210	At1g16210
+	1.59794	2.54971	A0A1I9LM90;Q9SR13	A0A1I9LM90;Q9SR13	Flowering locus K homology domain	FLK	AT3G04610
+	1.44752	2.50969	Q9SSD2;Q9T0I6	Q9SSD2;Q9T0I6		F18B13.15;At4g38780	AT1G80070
+	1.31381	2.48949	Q8RWQ1;A0A1P8B1B8;A0A1P8B196	Q8RWQ1;A0A1P8B1B8;A0A1P8B196		At2g44710	AT2G44710
+	1.45959	2.45467	Q9ZRZ8	Q9ZRZ8	DEAD-box ATP-dependent RNA helicase 28	RH28	AT4G16630
+	2.05196	2.42489	A0A1P8B2Y3;A0A178VTI3;F4IHS2	A0A1P8B2Y3;A0A178VTI3;F4IHS2	Chromatin structure-remodeling complex protein SYD	SYD	AT2G28290
+	1.37784	2.39997	A0A1P8AM09;A0A1P8AM12;Q94K75	A0A1P8AM09;A0A1P8AM12;Q94K75	Rho-N domain-containing protein 1, chloroplastic	RHON1	AT1G06190
+	1.79212	2.39387	O48890	O48890	DNA-directed RNA polymerase II subunit 4	NRPB4	AT5G09920
+	1.24731	2.36988	A0A1I9LM37;Q93XW7	A0A1I9LM37;Q93XW7	Zinc finger CCCH domain-containing protein 40		AT3G21810
+	1.5339	2.34697	Q9LY66;F4J296	Q9LY66;F4J296	50S ribosomal protein L1, chloroplastic;Ribosomal protein	RPL1;At3g63490	AT3G63490
+	1.29464	2.33614	Q9SIU2	Q9SIU2	Nuclear cap-binding protein subunit 1	ABH1	AT2G13540
+	1.57122	2.33215	Q9ZUM0	Q9ZUM0	Zinc finger CCCH domain-containing protein 17		AT2G02160
+	1.94366	2.32937	A0A1I9LT69;Q9SQV1	A0A1I9LT69;Q9SQV1	DEAD-box ATP-dependent RNA helicase 40	RH40	AT3G06480
+	1.34496	2.28513	Q6NPR7	Q6NPR7	Probable methyltransferase PMT24		AT1G29470
+	2.19355	2.27917	Q0WLY0;F4JLJ3	Q0WLY0		At1g33680	AT1G33680
+	1.63134	2.27101	O22446;A8MSD0	O22446;A8MSD0	Histone deacetylase 19;Histone deacetylase	HDA19;HD1	AT4G38130
+	1.29904	2.24721	A0A1I9LRM5;F4IZU3;A0A1I9LRM4;Q940U9;A0A178UML4	A0A1I9LRM5;F4IZU3;A0A1I9LRM4;Q940U9;A0A178UML4		UNE6;At5g17440	AT3G03340
+	1.5651	2.20298	Q05153	Q05153	FACT complex subunit SSRP1	SSRP1	AT3G28730
+	1.83079	2.17642	A0A1P8BDE7;A0A1P8BDA2;A0A1P8BDA3;F4K6V1;Q9LYJ9;A0A1P8BDA9	A0A1P8BDE7;A0A1P8BDA2;A0A1P8BDA3;F4K6V1;Q9LYJ9;A0A1P8BDA9	DEAD-box ATP-dependent RNA helicase 46	At5g14610;RH46	AT5G14610
+	2.29726	2.14864	P94088	P94088		gene1500	AT5G51410
+	1.56226	2.14759	A0A1P8BFP7;F4JW79	A0A1P8BFP7;F4JW79	SPT5L	SPT5L	AT5G04290
+	1.6534	2.12417	Q8LB54	Q8LB54	Pre-mRNA-splicing factor 38	PRP38	AT2G40650
+	1.59424	2.07876	F4I5P3;Q94BR4	F4I5P3;Q94BR4	Pre-mRNA-processing factor 19 homolog 1	MAC3A;PRP19A	AT1G04510
+	1.80518	2.04155	Q8RXF1;F4HW92	Q8RXF1;F4HW92	Probable splicing factor 3A subunit 1	At1g14640	AT1G14650
+	1.44126	2.03831	Q9LJH8;B3H4Q3;Q9LQI9	Q9LJH8;B3H4Q3;Q9LQI9	Oligouridylate-binding protein 1C;Oligouridylate-binding protein 1B	UBP1C;UBP1B	AT3G14100
+	2.71393	2.01395	Q9C884	Q9C884	Probable methyltransferase PMT18		AT1G33170
+	1.9372	2.0118	Q9SZD4;Q9SL67	Q9SZD4;Q9SL67	26S proteasome regulatory subunit 4 homolog A;26S proteasome regulatory subunit 4 homolog B	RPT2A;RPT2B	AT4G29040
+	1.53998	1.99815	O48802	O48802		At1g62390	AT1G62390
+	2.09188	1.99019	Q8RWF8;A0A1P8BFU0	Q8RWF8;A0A1P8BFU0		At5g19960	At5g19960
+	1.81398	1.96664	Q9LFN6;Q56XG6;F4JWF7;F4JWF6;F4JWF3	Q9LFN6;Q56XG6;F4JWF7;F4JWF6;F4JWF3	DEAD-box ATP-dependent RNA helicase 56;DEAD-box ATP-dependent RNA helicase 15	RH56;RH15;At5g11200;At5g11170	AT5G11200
+	1.30866	1.958	Q93Y25	Q93Y25		MYH9.9	AT5G09880
+	1.23821	1.94857	F4JDC2;F4JDC3;Q9LJE5;F4JDC5	F4JDC2;F4JDC3;Q9LJE5;F4JDC5		ECT2	AT3G13460
+	1.66414	1.94791	Q9LD90	Q9LD90	H/ACA ribonucleoprotein complex subunit 4	CBF5	AT3G57150
+	2.42625	1.92701	Q9ZU66	Q9ZU66		emb2444	AT2G18510
+	1.75128	1.9268	O22715	O22715	AP-1 complex subunit mu-2	AP1M2	AT1G60780
+	1.4834	1.91127	Q93VI4;F4KBV3;F4KBV2	Q93VI4;F4KBV3	Polyadenylate-binding protein 1	PABN1	AT5G51120
+	1.7468	1.86065	Q9C6I8	Q9C6I8	Nucleolar GTP-binding protein 1		AT1G50920
+	1.54587	1.81244	O23252	O23252	Eukaryotic translation initiation factor 4E-1	EIF4E1	AT4G18040
+	1.9805	1.80706	Q8H0U8	Q8H0U8	DEAD-box ATP-dependent RNA helicase 42	RH42	AT1G20920
+	4.20443	1.76171	F4JQG2;O23212	F4JQG2;O23212	Splicing factor U2af large subunit A	ATU2AF65A;U2AF65A	AT4G36690
+	1.45231	1.75533	Q9C944;Q9SII0;O23628;F4JT33;Q9T0H7	Q9C944;Q9SII0;O23628	Probable histone H2A variant 3;Probable histone H2A variant 2;Histone H2A variant 1	H2AV	AT1G52740
+	1.61046	1.74288	Q9LPZ4	Q9LPZ4		PYM	AT1G11400
+	2.50915	1.73362	F4ICK7;F4ICK8	F4ICK7;F4ICK8		IWS1	AT1G32130
+	1.2414	1.70902	A8MQE5;O04308;Q9ZU25	A8MQE5;O04308;Q9ZU25	Probable mitochondrial-processing peptidase subunit alpha-2;Probable mitochondrial-processing peptidase subunit alpha-1	At1g51980;MPPA2	AT1G51980
+	1.74849	1.69042	Q94AH6	Q94AH6	Cullin-1	CUL1	AT4G02570
+	1.30934	1.65861	O64644;F4IG85	O64644;F4IG85	Histone deacetylase complex subunit SAP18	SAP18	AT2G45640
+	1.4323	1.63533	Q9FJN9	Q9FJN9	Polyadenylate-binding protein 2	PABN2	AT5G65260
+	1.7254	1.63283	F4JCU0;A0A1I9LMI4;A0A1I9LMI6	F4JCU0;A0A1I9LMI4		SUA	AT3G54230
+	1.89201	1.61433	B3H4K4;F4JXE3;Q8L773;F4JXE7;F4JXE5	B3H4K4;F4JXE3;Q8L773;F4JXE7;F4JXE5	THO complex subunit 4A	At5g59950;ALY1	AT5G59950
+	1.77993	1.61397	B3H684;Q9SZI2	B3H684;Q9SZI2	Nucleosome assembly protein 1;1	NAP1;1	AT4G26110
+	1.39739	1.61303	P51430;F4KGU2	P51430;F4KGU2	40S ribosomal protein S6-2	RPS6B;EMB3010	AT5G10360
+	1.89849	1.55303	B9DGT7;Q0WV25;P11139	B9DGT7;Q0WV25	Tubulin alpha-2 chain;Tubulin alpha-4 chain	TUBA2;TUBA4	AT1G50010
+	1.35554	1.53082	F4IC79	F4IC79		At1g12380	At1g12380
+	2.59097	1.51259	A2RVS6	A2RVS6	Serine/arginine-rich splicing factor SR34A	SR34A	AT3G49430
+	1.75983	1.48705	Q93ZC2;A0A1P8BB34	Q93ZC2;A0A1P8BB34		At5g36230	At5g36230
+	1.36288	1.48219	P92948	P92948	Cell division cycle 5-like protein	CDC5	AT1G09770
+	1.43342	1.47963	Q9SNC0	Q9SNC0	Methyl-CpG-binding domain-containing protein 5	MBD5	AT3G46580
+	1.48029	1.4421	P41376;A8MRZ7;F4JEL5;F4JEL4;A0A1I9LSZ7;Q9CAI7	P41376;A8MRZ7;F4JEL5;F4JEL4;A0A1I9LSZ7;Q9CAI7	Eukaryotic initiation factor 4A-1;Eukaryotic initiation factor 4A-3	TIF4A-1;EIF4A1;TIF4A-3	AT3G13920
+	2.05377	1.44147	Q9FJW0;Q9M2X5	Q9FJW0;Q9M2X5		At5g67630;T16K5.180	AT5G67630
+	1.74536	1.43136	A0A1P8AVH1;A0A1P8ANL5;Q9XI22;Q9LW17;Q9SSS7	A0A1P8AVH1;A0A1P8ANL5;Q9XI22;Q9LW17;Q9SSS7		F9L1.42;At3g15610;F6D8.2	AT1G52730
+	1.68502	1.38958	Q9C717	Q9C717	Protein FLX-like 3	FLXL3	AT1G55170
+	1.78393	1.38545	A0A1P8B8F3;O65639	A0A1P8B8F3;O65639	Cold shock protein 1	CSP1	AT4G36020
+	1.25663	1.37584	O64855	O64855		At2g44200	AT2G44200
+	1.66063	1.36584	Q9LRS0;F4JFV6	Q9LRS0;F4JFV6	Peroxisomal (S)-2-hydroxy-acid oxidase GLO2	GLO2;At3g14415	AT3G14415
+	1.5881	1.36534	Q94AI4	Q94AI4	Methyltransferase-like protein 1	EMB1691	AT4G09980
+	1.43652	1.33727	P49211	P49211	60S ribosomal protein L32-1	RPL32A	AT4G18100
+	2.45255	1.3071	Q8L5V0;A0A1P8B3U3	Q8L5V0;A0A1P8B3U3	DNA-directed RNA polymerases II, IV and V subunit 9B	NRPB9B	AT4G16265
+	1.45057	1.27735	F4JSK5;Q93ZG9	F4JSK5;Q93ZG9	Peptidyl-prolyl cis-trans isomerase;Peptidyl-prolyl cis-trans isomerase FKBP53	FKBP53	AT4G25340
+	2.17927	1.27087	A0A1P8BEK5;F4JXG9	A0A1P8BEK5;F4JXG9		TOE2	AT5G60120
+	1.28114	1.26591	F4ICX9	F4ICX9	TSK-associating protein 1	TSA1	AT1G52410
+	1.50274	1.18914	Q93ZV7	Q93ZV7	La protein 1	LA1	AT4G32720
+	1.3738	1.18781	Q8L5Y4	Q8L5Y4		EMB2765	AT2G38770
+	2.85705	1.17033	F4JA81	F4JA81		At3g32190	AT3G32190
+	1.27632	1.11313	P57752	P57752	Acyl-CoA-binding domain-containing protein 6	ACBP6	AT1G31812
+	2.44045	1.08616	Q0WUK0;Q8L7T4	Q0WUK0;Q8L7T4		At3g13990	AT3G13990
+	1.87003	1.05677	Q8L601	Q8L601	TRM4B	TRM4B	AT2G22400
+	1.37185	0.991358	P93017	P93017		At2g33830	AT2G33830
+	1.36224	0.978378	B3H5L7;O23129	B3H5L7;O23129		At1g22930;F19G10.11	AT1G22930
+	1.51309	0.970508	Q8LAZ7	Q8LAZ7	COP9 signalosome complex subunit 5b	CSN5B	AT1G22920
+	1.41774	0.951523	Q9ASR1;F4JB06	Q9ASR1		T6H22.13	AT1G56070
+	1.56152	0.929326	Q9LHS5	Q9LHS5		At5g06110	AT5G06110
+	1.53768	0.898762	Q6DBA5	Q6DBA5	DNA-directed RNA polymerases IV and V subunit 4	NRPD4	AT4G15950
+	2.50763	0.859737	Q94EJ6	Q94EJ6	Probable methyltransferase PMT14		AT4G18030
+	1.68147	0.832043	A0A1P8AWT5;Q9C646	A0A1P8AWT5;Q9C646	Probable disease resistance protein RXW24L	RXW24L	AT1G58410
+	1.28522	0.805438	F4IHU8	F4IHU8		At2g34357	AT2G34357
+	1.55866	0.7389	A0A1P8BA43;Q9C587	A0A1P8BA43;Q9C587	Replication factor C subunit 1	RFC1	AT5G22010
+	1.73276	0.70848	Q56WH4	Q56WH4	Histone deacetylase HDT2	HDT2	AT5G22650
+	2.70204	-2.10283	Q42431	Q42431	Oleosin 20.3 kDa	OL2	AT3G27660
+	1.31995	-8.70528	Q94CL6	Q94CL6		At4g16440	AT4G16440

### Sheet: SPT6LdAh-FLAG_vs_WT
#Results of MS/MS analysis for comparison of SPT6LdAh-FLAG sample to WT sample
Significant	LOG(P-value)	Difference	Protein IDs	Majority protein IDs	Protein names	Gene names	ID
+	2.13345	8.42515	A8MS85;F4I9Y9;F4I9Y7;Q9CAM1	A8MS85;F4I9Y9;F4I9Y7		GTB1	AT1G65440
+	4.41444	7.72665	P38666;Q42347	P38666;Q42347	60S ribosomal protein L24-2;60S ribosomal protein L24-1	RPL24B;RPL24A	AT3G53020
+	3.24389	7.52991	Q9LFX8	Q9LFX8		At1g27090	At1g27090
+	3.44638	7.26175	Q9CAX6;P42036	Q9CAX6;P42036	40S ribosomal protein S14-2;40S ribosomal protein S14-3	RPS14B;RPS14C	AT3G11510
+	3.38252	7.12916	P18616	P18616	DNA-directed RNA polymerase II subunit 1	NRPB1	AT4G35800
+	4.56538	6.72271	Q9SJA6	Q9SJA6	Serine/arginine-rich splicing factor RSZ22A	RSZ22A	AT2G24590
+	1.74551	6.25638	Q8RWN5;C0Z388	Q8RWN5;C0Z388	Glycine-rich RNA-binding protein RZ1C	RZ1C;At5g04280	AT5G04280
+	3.90007	6.19314	F4JNT9;F4JNU3;F4JNU2;Q494N5;F4JNU1	F4JNT9;F4JNU3;F4JNU2;Q494N5;F4JNU1		At4g35785	AT4G35785
+	2.01507	6.14496	Q9SAG7	Q9SAG7		F23A5.29	AT1G80930
+	3.3144	6.11858	P42795;P42794	P42795;P42794	60S ribosomal protein L11-1;60S ribosomal protein L11-2	RPL11A;RPL11B	AT2G42740
+	3.64953	6.0862	Q9STN3;A0A1P8AZ96;O80770	Q9STN3	Putative transcription elongation factor SPT5 homolog 1		AT4G08350
+	3.82979	5.91374	O22703;A0A178WIS2;A0A1P8ATT4	O22703;A0A178WIS2;A0A1P8ATT4	Glycine-rich RNA-binding protein RZ1B	RZ1B	AT1G60650
+	3.94916	5.88834	P38420	P38420	DNA-directed RNA polymerase II subunit 2	NRPB2	AT4G21710
+	1.31504	5.82655	Q2V4Q4;Q3EDH2;O50061	Q2V4Q4;Q3EDH2;O50061	50S ribosomal protein L4, chloroplastic	RPL4	AT1G07320
+	2.9537	5.75948	Q9LM92;Q9LM90	Q9LM92;Q9LM90	Small nuclear ribonucleoprotein SmD3b;B3 domain-containing protein At1g20600	SMD3B	AT1G20580
+	4.35811	5.73163	Q9LXG1;B3H7J6;Q9FLF0	Q9LXG1;B3H7J6;Q9FLF0	40S ribosomal protein S9-1;40S ribosomal protein S9-2	RPS9B;At5g15200;RPS9C	AT5G15200
+	3.81676	5.68558	A0A1I9LMY7;Q9SS17	A0A1I9LMY7;Q9SS17	40S ribosomal protein S24-1	RPS24A	AT3G04920
+	3.56741	5.65163	Q9FI15;Q9SUN5	Q9FI15;Q9SUN5	Small nuclear ribonucleoprotein-associated protein	MFC16.13;F9F13.90	AT5G44500
+	3.05773	5.63273	Q94EH8	Q94EH8	THO complex subunit 4C	ALY3	AT1G66260
+	2.9885	5.56437	Q9FME2	Q9FME2		At5g60980	AT5G60980
+	2.85885	5.53569	Q9FJE8	Q9FJE8	Probable histone H2A.7		AT5G59870
+	3.19189	5.53374	P92964	P92964	Serine/arginine-rich splicing factor RS31	RS31	AT3G61860
+	3.42059	5.48277	Q9FMY5;Q3EAP8	Q9FMY5	Splicing factor U2af small subunit B	U2AF35B	AT5G42820
+	1.49254	5.40989	A8MQA1;P41127;F4IWP7;Q9SMT4	A8MQA1;P41127;F4IWP7	60S ribosomal protein L13;60S ribosomal protein L13-1	BBC1;RPL13B	AT3G49010
+	2.80878	5.14903	Q8VY07	Q8VY07	Clathrin interactor EPSIN 1	EPSIN1	AT5G11710
+	3.11945	5.13909	Q9SH88	Q9SH88	Ribosome biogenesis regulatory protein homolog		AT2G37990
+	2.97615	5.07625	A0A1P8AY36;Q9LUD4;P51418;A8MRF3;Q8L7K0	A0A1P8AY36;Q9LUD4;P51418;A8MRF3;Q8L7K0	60S ribosomal protein L18a-3;60S ribosomal protein L18a-2;60S ribosomal protein L18a-1	RPL18AC;RPL18AB;RPL18AA	AT2G34480
+	1.78449	5.07251	F4HQZ1	F4HQZ1		At1g19880	At1g19880
+	1.84355	5.01026	Q9FYB7	Q9FYB7	Serine/arginine-rich splicing factor RS2Z32	RS2Z32	AT3G53500
+	4.44118	4.94645	Q8L3X8	Q8L3X8	Serine/arginine-rich SC35-like splicing factor SCL30	SCL30	AT3G55460
+	2.26204	4.85501	A0A1P8BFZ5;F4KDH9	A0A1P8BFZ5;F4KDH9	FIP1[V]-like protein	FIPS5	AT5G58040
+	2.06871	4.84167	Q9SRX2	Q9SRX2	60S ribosomal protein L19-1	RPL19A	AT1G02780
+	3.9771	4.65281	Q93VB8;Q8L8Y0	Q93VB8;Q8L8Y0	40S ribosomal protein S2-2;40S ribosomal protein S2-1	RPS2B;RPS2A	AT1G58684
+	2.67724	4.61174	F4K4Y6;Q9FM71	F4K4Y6;Q9FM71		At5g55670	AT5G55670
+	3.23475	4.51699	Q84JB7	Q84JB7		At5g63550	AT5G63550
+	1.74117	4.51486	Q0WNX3;A0A1P8BBW1	Q0WNX3;A0A1P8BBW1		At5g15270	At5g15270
+	3.38971	4.50038	Q4V3D1	Q4V3D1		HON5	AT1G48620
+	2.12981	4.48488	Q8LPR8;F4K9Z1;A0A1P8BBB7	Q8LPR8;F4K9Z1;A0A1P8BBB7	Protein TIC 100	TIC100;emb1211	AT5G22640
+	1.57995	4.45591	Q8H136	Q8H136	DEAD-box ATP-dependent RNA helicase 14	RH14	AT3G01540
+	1.92244	4.36818	Q9LNC5;F4JWP9	Q9LNC5;F4JWP9		F9P14.8;At5g25230	AT1G06220
+	2.43282	4.26736	O04658	O04658	Probable nucleolar protein 5-1	NOP5-1	AT5G27120
+	3.0091	4.25114	A0A1P8BD90;Q9LV05	A0A1P8BD90;Q9LV05		At5g53440	AT5G53440
+	2.1567	4.20296	P41377;F4HV96	P41377;F4HV96	Eukaryotic initiation factor 4A-2	TIF4A-2;EIF4A-2	AT1G54270
+	4.23575	4.15137	Q9FMF9	Q9FMF9		At5g64270	At5g64270
+	1.70613	4.01809	O81098	O81098	DNA-directed RNA polymerases II and IV subunit 5A	NRPB5A	AT3G22320
+	2.84236	4.01273	P0DKL6;P0DKL4	P0DKL6;P0DKL4			AT3G55220
+	2.28957	4.00887	A0A1P8BDX9;B6EUB3;F4JYL8	A0A1P8BDX9;B6EUB3;F4JYL8		At5g47690	AT5G47690
+	3.37456	4.0045	A0A1P8ARX2;Q9AST1	A0A1P8ARX2;Q9AST1	Transcription initiation factor TFIID subunit 15	TAF15	AT1G50300
+	1.50499	3.90756	A8MQ78;Q6NQ72	A8MQ78;Q6NQ72	THO complex subunit 4D	ALY4	AT5G37720
+	1.70452	3.88895	Q9LKA4	Q9LKA4	UBP1-associated protein 2C	UBA2C	AT3G15010
+	3.82066	3.87202	P94088	P94088		gene1500	AT5G51410
+	3.09561	3.86579	Q56XE4	Q56XE4	U1 small nuclear ribonucleoprotein C		AT4G03120
+	3.2268	3.85808	Q9ZPX8;A0A1P8B2J1	Q9ZPX8;A0A1P8B2J1	Serine/arginine-rich splicing factor RS31A	RS31A	AT2G46610
+	1.38534	3.79319	A0A1P8AQN8;Q6Q151	A0A1P8AQN8;Q6Q151	Peptidyl-prolyl cis-trans isomerase CYP59	CYP59	AT1G53720
+	2.13839	3.76604	F4JZX8;Q9FNM3;A0A1P8B9B1	F4JZX8;Q9FNM3;A0A1P8B9B1		At5g41770;At5g45990	AT5G41770
+	1.38741	3.76136	Q94F49	Q94F49	Probable histone H2A.5		AT5G27670
+	3.66124	3.72399	Q39211;A0A1P8B195;A0A1P8B178;A8MR04;Q39212	Q39211;A0A1P8B195;A0A1P8B178;A8MR04;Q39212	DNA-directed RNA polymerases II, IV and V subunit 3;DNA-directed RNA polymerases IV and V subunit 3B	NRPB3;NRPE3B;NRPD3B	AT2G15430
+	1.3586	3.71624	Q8L748	Q8L748	Nuclear pore complex protein NUP107	NUP107	AT3G14120
+	1.72288	3.69313	Q9ZVW2	Q9ZVW2	Protein HUA ENHANCER 2	HEN2	AT2G06990
+	3.07743	3.65793	O48890	O48890	DNA-directed RNA polymerase II subunit 4	NRPB4	AT5G09920
+	1.50554	3.61931	O22957;F4IGU7	O22957;F4IGU7		At2g34040	AT2G34040
+	2.21668	3.59997	O82491;A0A1P8B6H4;F4JME7	O82491;A0A1P8B6H4	FACT complex subunit SPT16	SPT16	AT4G10710
+	2.7739	3.58188	Q38953	Q38953	Probable pre-mRNA-splicing factor ATP-dependent RNA helicase		AT3G26560
+	3.64396	3.57624	Q9SMX3	Q9SMX3	Mitochondrial outer membrane protein porin 3	VDAC3	AT5G15090
+	1.9938	3.55645	Q9LNV5;Q9ZW36	Q9LNV5;Q9ZW36	Zinc finger CCCH domain-containing protein 4;Zinc finger CCCH domain-containing protein 25		AT1G07360
+	1.33383	3.55072	Q8RWY7	Q8RWY7	Peptidyl-prolyl cis-trans isomerase CYP95	CYP95	AT4G32420
+	1.55757	3.53275	Q9FVQ1;A0A1I9LLX8;A0A1I9LLX7;Q1PEP5	Q9FVQ1	Nucleolin 1	NUCL1	AT1G48920
+	2.6612	3.51081	Q944A2	Q944A2		At1g20220	AT1G20220
+	1.97406	3.41845	Q9FFC0;Q9LZT0;Q9LQQ4;P40283;O23629;Q9SI96	Q9FFC0;Q9LZT0;Q9LQQ4;P40283;O23629;Q9SI96	Histone H2B.10;Histone H2B.7;Histone H2B.1;Histone H2B.11;Histone H2B.6;Histone H2B.3	H2B	AT5G22880
+	1.88392	3.4149	Q8RWN3;A8MR79;Q9LFF7	Q8RWN3;A8MR79		At3g25840	AT3G25840
+	2.37631	3.40372	Q9FG01	Q9FG01		ATO	AT5G06160
+	4.08455	3.40363	A0A1I9LTS5;Q9SFU7	A0A1I9LTS5;Q9SFU7		T1B9.17	AT3G07170
+	2.65846	3.34438	A0A1P8B2Y3;A0A178VTI3;F4IHS2	A0A1P8B2Y3;A0A178VTI3;F4IHS2	Chromatin structure-remodeling complex protein SYD	SYD	AT2G28290
+	1.50706	3.33553	Q9SF53;A0A1I9LSB4;Q9M3D2	Q9SF53	60S ribosomal protein L35-1	RPL35A	AT3G09500
+	2.45018	3.24252	Q93VI4;F4KBV3;F4KBV2	Q93VI4;F4KBV3	Polyadenylate-binding protein 1	PABN1	AT5G51120
+	2.35667	3.2264	Q944K2	Q944K2	Dolichyl-diphosphooligosaccharide--protein glycosyltransferase 48 kDa subunit	OST48	AT5G66680
+	2.5402	3.19218	Q9C6I8	Q9C6I8	Nucleolar GTP-binding protein 1		AT1G50920
+	3.31962	3.13065	Q8RY12	Q8RY12		At5g20600	AT5G20600
+	1.98266	3.10812	Q9ZVD5	Q9ZVD5	Protein argonaute 4	AGO4	AT2G27040
+	2.01336	3.07104	P49692;Q9LZH9	P49692;Q9LZH9	60S ribosomal protein L7a-1;60S ribosomal protein L7a-2	RPL7AA;RPL7AB	AT2G47610
+	2.03739	3.06503	Q42384	Q42384	Protein pleiotropic regulatory locus 1	PRL1	AT4G15900
+	3.02156	3.00198	Q9ZUM0	Q9ZUM0	Zinc finger CCCH domain-containing protein 17		AT2G02160
+	2.07881	3.00017	Q9C5G2;F4HZI6;F4HZI7;F4HZI8	Q9C5G2;F4HZI6;F4HZI7;F4HZI8		At1g15200	At1g15200
+	1.9913	2.9987	A9LNK9;A0A2H1ZEB9;A0A1P8AQZ1	A9LNK9;A0A2H1ZEB9;A0A1P8AQZ1	30-kDa cleavage and polyadenylation specificity factor 30	CPSF30	AT1G30460
+	1.38375	2.98742	O04376	O04376	Serine/threonine protein phosphatase 2A 57 kDa regulatory subunit B beta isoform	BBETA	AT3G09880
+	2.99139	2.97678	B3H4K4;F4JXE3;Q8L773;F4JXE7;F4JXE5	B3H4K4;F4JXE3;Q8L773;F4JXE7;F4JXE5	THO complex subunit 4A	At5g59950;ALY1	AT5G59950
+	1.71888	2.93449	Q93W22	Q93W22	60S ribosomal protein L10-3	RPL10C	AT1G66580
+	1.81566	2.87841	A0A1I9LM37;Q93XW7	A0A1I9LM37;Q93XW7	Zinc finger CCCH domain-containing protein 40		AT3G21810
+	1.33396	2.84824	Q9FXA2	Q9FXA2	Polyadenylate-binding protein 8	PAB8	AT1G49760
+	3.49626	2.80785	Q38859;F4J5R0	Q38859;F4J5R0	DNA-directed RNA polymerases II, IV and V subunit 11	NRPB11	AT3G52090
+	1.44103	2.78879	Q8RWQ1;A0A1P8B1B8;A0A1P8B196	Q8RWQ1;A0A1P8B1B8;A0A1P8B196		At2g44710	AT2G44710
+	1.37762	2.77637	Q9LJH8;B3H4Q3;Q9LQI9	Q9LJH8;B3H4Q3;Q9LQI9	Oligouridylate-binding protein 1C;Oligouridylate-binding protein 1B	UBP1C;UBP1B	AT3G14100
+	2.6444	2.77308	Q8H0U8	Q8H0U8	DEAD-box ATP-dependent RNA helicase 42	RH42	AT1G20920
+	1.66744	2.76334	Q9FX95;F4I3C3	Q9FX95;F4I3C3		F14J22.10;NQR	AT1G49670
+	2.04866	2.7161	F4I5P3;Q94BR4	F4I5P3;Q94BR4	Pre-mRNA-processing factor 19 homolog 1	MAC3A;PRP19A	AT1G04510
+	2.20798	2.68354	Q6NLH0	Q6NLH0	DNA-directed RNA polymerases II, IV and V subunit 9A	NRPB9A	AT3G16980
+	2.81243	2.67404	Q8LA16;A0A1P8AYM4;Q8S8M9	Q8LA16	PHD finger protein ALFIN-LIKE 7	AL7	AT1G14510
+	2.96301	2.6721	Q8RWF8;A0A1P8BFU0	Q8RWF8;A0A1P8BFU0		At5g19960	At5g19960
+	2.29999	2.6612	A0A1I9LM90;Q9SR13	A0A1I9LM90;Q9SR13	Flowering locus K homology domain	FLK	AT3G04610
+	1.339	2.56046	Q9C551	Q9C551	DEAD-box ATP-dependent RNA helicase 5	RH5	AT1G31970
+	1.3216	2.54033	O23593	O23593		dl4795w	AT4G17520
+	1.66363	2.5273	A0A1I9LMT6;F4J9U9;Q9LTX1	A0A1I9LMT6;F4J9U9;Q9LTX1		At3g12640	AT3G12640
+	2.4706	2.51297	P49211	P49211	60S ribosomal protein L32-1	RPL32A	AT4G18100
+	2.71476	2.50195	Q8L5Y4	Q8L5Y4		EMB2765	AT2G38770
+	1.74463	2.47894	P92948	P92948	Cell division cycle 5-like protein	CDC5	AT1G09770
+	2.32987	2.47873	Q9LFN6;Q56XG6;F4JWF7;F4JWF6;F4JWF3	Q9LFN6;Q56XG6;F4JWF7;F4JWF6;F4JWF3	DEAD-box ATP-dependent RNA helicase 56;DEAD-box ATP-dependent RNA helicase 15	RH56;RH15;At5g11200;At5g11170	AT5G11200
+	1.43161	2.47576	Q9SSD2;Q9T0I6	Q9SSD2;Q9T0I6		F18B13.15;At4g38780	AT1G80070
+	1.91202	2.39347	Q9LD90	Q9LD90	H/ACA ribonucleoprotein complex subunit 4	CBF5	AT3G57150
+	1.66102	2.38084	A0A1I9LRM5;F4IZU3;A0A1I9LRM4;Q940U9;A0A178UML4	A0A1I9LRM5;F4IZU3;A0A1I9LRM4;Q940U9;A0A178UML4		UNE6;At5g17440	AT3G03340
+	1.60594	2.37371	Q9SHI1	Q9SHI1	Translation initiation factor IF-2, chloroplastic		AT1G17220
+	1.46827	2.37238	Q9LHA3;A0A1I9LQC2	Q9LHA3;A0A1I9LQC2		At3g28720	At3g28720
+	1.41205	2.33863	Q6NMK2	Q6NMK2		At5g49400	At5g49400
+	2.7108	2.31233	Q9ZU66	Q9ZU66		emb2444	AT2G18510
+	2.15234	2.31095	Q9C744	Q9C744	AP-3 complex subunit delta	DELTA-ADR	AT1G48760
+	2.48832	2.30441	Q8LB54	Q8LB54	Pre-mRNA-splicing factor 38	PRP38	AT2G40650
+	1.31057	2.25634	Q6NPR7	Q6NPR7	Probable methyltransferase PMT24		AT1G29470
+	2.77926	2.22333	C0Z324;F4K753;Q8RWB1	C0Z324;F4K753;Q8RWB1		At5g37370;ATSRL1	AT5G37370
+	1.93032	2.19752	F4JCU0;A0A1I9LMI4;A0A1I9LMI6	F4JCU0;A0A1I9LMI4		SUA	AT3G54230
+	2.76478	2.13433	Q9C944;Q9SII0;O23628;F4JT33;Q9T0H7	Q9C944;Q9SII0;O23628	Probable histone H2A variant 3;Probable histone H2A variant 2;Histone H2A variant 1	H2AV	AT1G52740
+	2.23645	2.12134	A0A1I9LT69;Q9SQV1	A0A1I9LT69;Q9SQV1	DEAD-box ATP-dependent RNA helicase 40	RH40	AT3G06480
+	2.36134	2.09806	Q9SZD4;Q9SL67	Q9SZD4;Q9SL67	26S proteasome regulatory subunit 4 homolog A;26S proteasome regulatory subunit 4 homolog B	RPT2A;RPT2B	AT4G29040
+	1.30757	2.0482	Q8GXN9	Q8GXN9	G patch domain-containing protein TGH	TGH	AT5G23080
+	1.70141	2.0452	O22715	O22715	AP-1 complex subunit mu-2	AP1M2	AT1G60780
+	1.38603	2.00603	Q8RXF1;F4HW92	Q8RXF1;F4HW92	Probable splicing factor 3A subunit 1	At1g14640	AT1G14650
+	2.06825	1.9923	Q0WLY0;F4JLJ3	Q0WLY0		At1g33680	AT1G33680
+	1.5577	1.98591	Q84VQ0	Q84VQ0	Protein argonaute 9	AGO9	AT5G21150
+	2.42371	1.98277	P55852;Q9FLP6	P55852;Q9FLP6	Small ubiquitin-related modifier 1;Small ubiquitin-related modifier 2	SUMO1;SUMO2	AT4G26840
+	1.32977	1.98128	Q93Y25	Q93Y25		MYH9.9	AT5G09880
+	1.39368	1.94518	F4KB90;P29382;A0A1I9LM64;P29384	F4KB90;P29382;A0A1I9LM64;P29384	Developmental protein SEPALLATA 1;Developmental protein SEPALLATA 2	SEP1;SEP2	AT5G15800
+	1.34665	1.94135	Q8RWV9	Q8RWV9		At5g08450	AT5G08450
+	1.39413	1.89268	Q9LPZ4	Q9LPZ4		PYM	AT1G11400
+	2.87591	1.8873	A0A1P8BA43;Q9C587	A0A1P8BA43;Q9C587	Replication factor C subunit 1	RFC1	AT5G22010
+	1.89071	1.86342	A8MQE5;O04308;Q9ZU25	A8MQE5;O04308;Q9ZU25	Probable mitochondrial-processing peptidase subunit alpha-2;Probable mitochondrial-processing peptidase subunit alpha-1	At1g51980;MPPA2	AT1G51980
+	1.47833	1.83459	O64644;F4IG85	O64644;F4IG85	Histone deacetylase complex subunit SAP18	SAP18	AT2G45640
+	2.64588	1.81715	A2RVS6	A2RVS6	Serine/arginine-rich splicing factor SR34A	SR34A	AT3G49430
+	1.63859	1.76906	Q9LIH5;A0A1P8AZP3	Q9LIH5	Zinc finger CCCH domain-containing protein 38		AT3G18640
+	2.26435	1.76379	Q94AI4	Q94AI4	Methyltransferase-like protein 1	EMB1691	AT4G09980
+	1.85129	1.76028	A0A1P8B8F3;O65639	A0A1P8B8F3;O65639	Cold shock protein 1	CSP1	AT4G36020
+	2.64864	1.64017	Q93Y16;A0A1P8ATZ2;A0A1P8ATW0	Q93Y16;A0A1P8ATZ2;A0A1P8ATW0		F13K9.28	AT1G27900
+	2.01274	1.62609	F4JQG2;O23212	F4JQG2;O23212	Splicing factor U2af large subunit A	ATU2AF65A;U2AF65A	AT4G36690
+	1.86394	1.57975	A0A178UXE2;F4JV37;F4JV38;P51568	A0A178UXE2;F4JV37;F4JV38;P51568	Serine/threonine-protein kinase AFC3	AME3;AFC3	AT4G32660
+	1.56806	1.56416	F4IC79	F4IC79		At1g12380	At1g12380
+	1.50464	1.54768	Q9LNG5	Q9LNG5	Serine/threonine-protein phosphatase 7 long form homolog		AT1G48120
+	2.11799	1.54418	Q0WMV8;P0DI19	Q0WMV8;P0DI19	PHD finger-like domain-containing protein 5B;PHD finger-like domain-containing protein 5A		AT1G07170
+	1.61366	1.41667	P41376;A8MRZ7;F4JEL5;F4JEL4;A0A1I9LSZ7;Q9CAI7	P41376;A8MRZ7;F4JEL5;F4JEL4;A0A1I9LSZ7;Q9CAI7	Eukaryotic initiation factor 4A-1;Eukaryotic initiation factor 4A-3	TIF4A-1;EIF4A1;TIF4A-3	AT3G13920
+	1.83711	1.37744	Q9SYM4	Q9SYM4	Alpha,alpha-trehalose-phosphate synthase [UDP-forming] 1	TPS1	AT1G78580
+	1.79747	1.37661	A0A1P8BEK5;F4JXG9	A0A1P8BEK5;F4JXG9		TOE2	AT5G60120
+	1.80077	1.31709	A8MS34;Q9LDU6	A8MS34;Q9LDU6	7-dehydrocholesterol reductase	DWF5	AT1G50430
+	1.9636	1.17256	Q6DBA5	Q6DBA5	DNA-directed RNA polymerases IV and V subunit 4	NRPD4	AT4G15950
+	1.84206	1.1425	Q9ZW34	Q9ZW34	Cytosolic enolase 3	ENO3	AT2G29560
+	1.36056	1.13145	Q93ZC2;A0A1P8BB34	Q93ZC2;A0A1P8BB34		At5g36230	At5g36230
+	1.5705	1.12146	Q8H110	Q8H110	Protein XAP5 CIRCADIAN TIMEKEEPER	XCT	AT2G21150
+	1.44494	1.04435	Q9FJW0;Q9M2X5	Q9FJW0;Q9M2X5		At5g67630;T16K5.180	AT5G67630
+	1.4171	0.990303	B9DGT7;Q0WV25;P11139	B9DGT7;Q0WV25	Tubulin alpha-2 chain;Tubulin alpha-4 chain	TUBA2;TUBA4	AT1G50010
+	1.4628	0.96026	B9DG17;Q08682;F4J4W3;Q8H173	B9DG17;Q08682;F4J4W3;Q8H173	40S ribosomal protein SA;40S ribosomal protein Sa-1;40S ribosomal protein Sa-2	P40;RPSaA;RPSAb;RPSaB	AT1G72370
+	1.35749	0.826019	Q8RWL1;F4IMW1;F4IMW2;F4IMW3	Q8RWL1;F4IMW1;F4IMW2;F4IMW3		At2g36360	AT2G36360
+	1.37672	0.651913	O80386	O80386		CIP7	AT4G27430
+	2.1511	-1.08968	Q38896	Q38896	Cold shock domain-containing protein 4	CSP4	AT2G21060
+	1.81667	-1.76444	Q9SU25	Q9SU25	Transcription initiation factor IIF subunit alpha	RAP74	AT4G12610
+	2.84637	-1.9239	Q03251;F4JVC0;F4JVC1;F4JVB9	Q03251;F4JVC0;F4JVC1;F4JVB9	Glycine-rich RNA-binding protein 8	RBG8;CCR1	AT4G39260
+	1.86582	-2.00097	Q93YR3	Q93YR3	FAM10 family protein At4g22670		AT4G22670
+	1.6768	-3.3368	F4IEU4;F4K8M3;F4K8M2;P0DH96;P0DH95;F4IJ46;F4IVN6;A0A1I9LPJ2;Q682T9;Q03509;P59220;P0DH98;P0DH97;A0A1P8BAP4	F4IEU4;F4K8M3;F4K8M2;P0DH96;P0DH95;F4IJ46;F4IVN6;A0A1I9LPJ2;Q682T9;Q03509;P59220;P0DH98;P0DH97	Calmodulin-4;Calmodulin-1;Calmodulin-5;Calmodulin-6;Calmodulin-7;Calmodulin-3;Calmodulin-2	CAM4;CAM1;CAM2;CAM5;CAM6;CAM7;CAM3	AT1G66410
+	4.51379	-8.3948	Q42431	Q42431	Oleosin 20.3 kDa	OL2	AT3G27660
+	1.74907	-10.5111	Q94CL6	Q94CL6		At4g16440	AT4G16440

### Sheet: SPT6L-FLAG_vs_SPT6LdAh-FLAG
#Results of MS/MS analysis for comparison of SPT6L-FLAG sample to SPT6LdAh-FLAG sample
Significant	LOG(P-value)	Difference	Protein IDs	Majority protein IDs	Protein names	Gene names	ID
+	4.56952	6.29196	Q42431	Q42431	Oleosin 20.3 kDa	OL2	AT3G27660
+	3.90782	3.95389	P22954	P22954	Probable mediator of RNA polymerase II transcription subunit 37c	MED37D	AT5G02490
+	3.68777	3.67701	F4INT8;A0A1P8AZT9;F4INT5	F4INT8;A0A1P8AZT9;F4INT5		At2g30480	AT2G30480
+	1.81881	3.43356	F4IEU4;F4K8M3;F4K8M2;P0DH96;P0DH95;F4IJ46;F4IVN6;A0A1I9LPJ2;Q682T9;Q03509;P59220;P0DH98;P0DH97;A0A1P8BAP4	F4IEU4;F4K8M3;F4K8M2;P0DH96;P0DH95;F4IJ46;F4IVN6;A0A1I9LPJ2;Q682T9;Q03509;P59220;P0DH98;P0DH97	Calmodulin-4;Calmodulin-1;Calmodulin-5;Calmodulin-6;Calmodulin-7;Calmodulin-3;Calmodulin-2	CAM4;CAM1;CAM2;CAM5;CAM6;CAM7;CAM3	AT1G66410
+	1.5316	3.17023	Q7Y1W1	Q7Y1W1	Protein TIC 56, chloroplastic	TIC56	AT5G01590
+	2.70826	3.15803	P15455;F4K8S2	P15455;F4K8S2	12S seed storage protein CRA1;12S seed storage protein CRA1 alpha chain;12S seed storage protein CRA1 beta chain	CRA1	AT5G44120
+	1.76488	2.14302	Q9LD55	Q9LD55	Eukaryotic translation initiation factor 3 subunit A	TIF3A1	AT4G11420
+	1.64196	2.05491	F4K204;Q9FNQ0	F4K204;Q9FNQ0	Protein LEO1 homolog	VIP4	AT5G61150
+	1.91946	2.01679	Q93YR3	Q93YR3	FAM10 family protein At4g22670		AT4G22670
+	2.6556	1.94544	Q84VQ0	Q84VQ0	Protein argonaute 9	AGO9	AT5G21150
+	1.48231	1.76111	F4II65;F4II66;Q38884	F4II65;F4II66;Q38884	Eukaryotic translation initiation factor 3 subunit I	TRIP-1;At2g46290;TIF3I1	AT2G46280
+	1.5573	1.72473	Q9SI75	Q9SI75	Elongation factor G, chloroplastic	CPEFG	AT1G62750
+	3.51294	1.50445	Q03251;F4JVC0;F4JVC1;F4JVB9	Q03251;F4JVC0;F4JVC1;F4JVB9	Glycine-rich RNA-binding protein 8	RBG8;CCR1	AT4G39260
+	1.57349	1.50162	Q8W034	Q8W034	Heterogeneous nuclear ribonucleoprotein 1	RNP1	AT4G14300
+	2.15129	1.42842	Q9XF91;F4IEG8	Q9XF91;F4IEG8	Photosystem II 22 kDa protein, chloroplastic	PSBS;NPQ4	AT1G44575
+	2.13653	1.38311	P25857	P25857	Glyceraldehyde-3-phosphate dehydrogenase GAPB, chloroplastic	GAPB	AT1G42970
+	1.93585	1.3672	Q96327	Q96327	ERBB-3 BINDING PROTEIN 1	EBP1	AT3G51800
+	1.6067	1.36601	F4I1C1;P48347;F4I1B8;F4I1B7;Q9S9Z8	F4I1C1;P48347	14-3-3-like protein GF14 epsilon	GRF10	AT1G22300
+	2.48131	1.36182	Q8LD03	Q8LD03	40S ribosomal protein S7-3	RPS7C	AT5G16130
+	1.59791	1.34128	A0A1I9LQ27;Q5XV96;A0A1I9LQ28	A0A1I9LQ27;Q5XV96;A0A1I9LQ28		At3g61410	AT3G61410
+	1.89257	1.33099	Q8LAZ7	Q8LAZ7	COP9 signalosome complex subunit 5b	CSN5B	AT1G22920
+	2.06034	1.31281	P42763	P42763	Dehydrin ERD14	ERD14	AT1G76180
+	1.37084	1.28656	A1A6N0;F4J0R5	A1A6N0;F4J0R5		At3g56720	AT3G56720
+	1.64756	1.2711	O64855	O64855		At2g44200	AT2G44200
+	1.35795	1.26623	Q9SIV2;Q6XJG8	Q9SIV2	26S proteasome non-ATPase regulatory subunit 2 homolog A	RPN1A	AT2G20580
+	1.39302	1.23071	Q9ZVD5	Q9ZVD5	Protein argonaute 4	AGO4	AT2G27040
+	1.63978	1.2003	F4JQ55;Q9STX5	F4JQ55;Q9STX5	Endoplasmin homolog	SHD	AT4G24190
+	1.43722	1.17507	Q9SKU1;F4J5M9	Q9SKU1	Clathrin light chain 1		AT2G20760
+	2.12423	1.15951	Q9SZY1;A8MQP6	Q9SZY1;A8MQP6	Nascent polypeptide-associated complex subunit alpha-like protein 4	At4g10480	AT4G10480
+	1.43335	1.15564	A0A1P8ASL8;Q9C7N4	A0A1P8ASL8;Q9C7N4	GDSL esterase/lipase At1g29670		AT1G29670
+	2.16732	1.11923	Q9SMX3	Q9SMX3	Mitochondrial outer membrane protein porin 3	VDAC3	AT5G15090
+	1.42911	1.09797	Q9SU25	Q9SU25	Transcription initiation factor IIF subunit alpha	RAP74	AT4G12610
+	1.71034	1.01105	Q9ASR1;F4JB06	Q9ASR1		T6H22.13	AT1G56070
+	1.95076	0.988841	Q56WH4	Q56WH4	Histone deacetylase HDT2	HDT2	AT5G22650
+	2.26908	0.981805	F4IDY7;A0A1P8ARH9;A0A1P8ARG8	F4IDY7;A0A1P8ARH9;A0A1P8ARG8		At1g18950	AT1G18950
+	1.69642	0.960939	Q9S791	Q9S791		F5A18.5	AT1G70770
+	1.84767	0.947	Q9SRZ6;Q9SLK0;Q8LPJ5;A0A1P8ASL1	Q9SRZ6	Cytosolic isocitrate dehydrogenase [NADP]	CICDH	AT1G65930
+	1.75196	0.942404	Q9S9P1	Q9S9P1	40S ribosomal protein S12-1	RPS12A	AT1G15930
+	2.36291	0.942394	A0A1P8BDX9;B6EUB3;F4JYL8	A0A1P8BDX9;B6EUB3;F4JYL8		At5g47690	AT5G47690
+	2.02905	0.872282	Q4TU20;F4JAP8	Q4TU20;F4JAP8		At3g60300	At3g60300
+	4.14076	0.869089	A0A1R7T3I7;Q9LU74	A0A1R7T3I7;Q9LU74		At5g57120	AT5G57120
+	1.31021	0.819574	Q8LA16;A0A1P8AYM4;Q8S8M9	Q8LA16	PHD finger protein ALFIN-LIKE 7	AL7	AT1G14510
+	1.8483	0.793955	P57752	P57752	Acyl-CoA-binding domain-containing protein 6	ACBP6	AT1G31812
+	1.38583	0.782771	A0A1P8AZY9;O82175	A0A1P8AZY9;O82175	Histone-lysine N-methyltransferase, H3 lysine-9 specific SUVH5	SUVH5	AT2G35160
+	2.09198	0.770013	Q9FNM0	Q9FNM0			AT5G46020
+	1.53601	0.745188	Q8LDS7	Q8LDS7		At1g48440	At1g48440
+	1.92603	0.739606	A0A1P8AP22;Q9FXI5	A0A1P8AP22;Q9FXI5	Protein IQ-DOMAIN 32	IQD32	AT1G19870
+	1.55663	0.730661	Q9LZ08	Q9LZ08	Protein MODIFIER OF SNC1 11	MOS11	AT5G02770
+	1.37313	0.72053	Q42344	Q42344	High mobility group B protein 4	HMGB4	AT2G17560
+	2.17356	0.711924	P17745	P17745	Elongation factor Tu, chloroplastic	TUFA	AT4G20360
+	1.88177	0.657356	Q38896	Q38896	Cold shock domain-containing protein 4	CSP4	AT2G21060
+	1.45282	0.655815	Q9SUA1	Q9SUA1		At4g26630	AT4G26630
+	1.40453	0.615351	Q9SL96	Q9SL96		At2g25670	At2g25670
+	1.98076	0.573032	Q8LBI1;F4J912	Q8LBI1;F4J912	60S ribosomal protein L5-1	ATL5	AT3G25520
+	1.60222	0.566061	B6EUA9	B6EUA9	Pre-mRNA-processing protein 40A	PRP40A	AT1G44910
+	1.43209	0.437164	P25819;F4JM86;A0A1P8B564	P25819;F4JM86;A0A1P8B564	Catalase-2;Catalase	CAT2	AT4G35090
+	1.60032	0.391055	P49227	P49227	60S ribosomal protein L5-2	RPL5B	AT5G39740
+	1.46329	0.373231	Q9LHA3;A0A1I9LQC2	Q9LHA3;A0A1I9LQC2		At3g28720	At3g28720
+	1.32104	-0.273793	Q6DBA5	Q6DBA5	DNA-directed RNA polymerases IV and V subunit 4	NRPD4	AT4G15950
+	1.46066	-0.296902	P46286;Q4PSL7	P46286	60S ribosomal protein L8-1	RPL8A	AT2G18020
+	1.6108	-0.456716	P51412	P51412	50S ribosomal protein L21, chloroplastic	RPL21	AT1G35680
+	1.33381	-0.480546	O81126	O81126	Serine/arginine-rich splicing factor RSZ22	RSZ22	AT4G31580
+	1.31619	-0.599814	Q9MAB3	Q9MAB3	Probable nucleolar protein 5-2	NOP5-2	AT3G05060
+	1.65465	-0.683296	Q9SHI1	Q9SHI1	Translation initiation factor IF-2, chloroplastic		AT1G17220
+	2.4783	-0.752468	Q9LFX8	Q9LFX8		At1g27090	At1g27090
+	3.06167	-0.802402	O22957;F4IGU7	O22957;F4IGU7		At2g34040	AT2G34040
+	1.66038	-0.81917	O81127	O81127	Serine/arginine-rich splicing factor RSZ21	RSZ21	AT1G23860
+	2.16082	-0.837929	P92966;A0A1P8BAJ3	P92966;A0A1P8BAJ3	Serine/arginine-rich splicing factor RS41	RS41	AT5G52040
+	1.30343	-0.847982	O23523	O23523		dl4440w	AT4G16830
+	1.31738	-0.871882	Q9LMK7	Q9LMK7	Ran-binding protein 1 homolog a	RANBP1A	AT1G07140
+	1.32854	-0.894998	O80386	O80386		CIP7	AT4G27430
+	1.54075	-0.901545	P59259;A8MRV1	P59259;A8MRV1	Histone H4	At1g07660	AT1G07660
+	1.91004	-0.91949	A0A1P8B2Y3;A0A178VTI3;F4IHS2	A0A1P8B2Y3;A0A178VTI3;F4IHS2	Chromatin structure-remodeling complex protein SYD	SYD	AT2G28290
+	1.81726	-0.966016	Q8H0U8	Q8H0U8	DEAD-box ATP-dependent RNA helicase 42	RH42	AT1G20920
+	2.83182	-1.04461	Q9FZ76	Q9FZ76	60S ribosomal protein L6-1	RPL6A	AT1G18540
+	2.01356	-1.05621	Q9FVQ1;A0A1I9LLX8;A0A1I9LLX7;Q1PEP5	Q9FVQ1	Nucleolin 1	NUCL1	AT1G48920
+	1.74169	-1.11356	Q9LM92;Q9LM90	Q9LM92;Q9LM90	Small nuclear ribonucleoprotein SmD3b;B3 domain-containing protein At1g20600	SMD3B	AT1G20580
+	1.42695	-1.13603	Q9M9S3	Q9M9S3	Single-stranded DNA-binding protein WHY1, chloroplastic	WHY1	AT1G14410
+	1.66372	-1.1484	A0A1P8BA43;Q9C587	A0A1P8BA43;Q9C587	Replication factor C subunit 1	RFC1	AT5G22010
+	2.09045	-1.1757	P49211	P49211	60S ribosomal protein L32-1	RPL32A	AT4G18100
+	1.60317	-1.18785	F4HQZ1	F4HQZ1		At1g19880	At1g19880
+	2.10165	-1.25016	Q8RYC3	Q8RYC3		At2g33845	At2g33845
+	1.93496	-1.27867	Q9FYB7	Q9FYB7	Serine/arginine-rich splicing factor RS2Z32	RS2Z32	AT3G53500
+	1.74107	-1.31413	Q8L5Y4	Q8L5Y4		EMB2765	AT2G38770
+	1.72617	-1.33125	Q93VI4;F4KBV3;F4KBV2	Q93VI4;F4KBV3	Polyadenylate-binding protein 1	PABN1	AT5G51120
+	1.79629	-1.33153	Q9C6I8	Q9C6I8	Nucleolar GTP-binding protein 1		AT1G50920
+	1.934	-1.36244	B3H4K4;F4JXE3;Q8L773;F4JXE7;F4JXE5	B3H4K4;F4JXE3;Q8L773;F4JXE7;F4JXE5	THO complex subunit 4A	At5g59950;ALY1	AT5G59950
+	2.15594	-1.37224	Q9SA34;P47996	Q9SA34;P47996	Inosine-5-monophosphate dehydrogenase 2;Inosine-5-monophosphate dehydrogenase 1	IMPDH	AT1G16350
+	1.54296	-1.4938	C0Z324;F4K753;Q8RWB1	C0Z324;F4K753;Q8RWB1		At5g37370;ATSRL1	AT5G37370
+	2.27832	-1.53108	Q9SRX2	Q9SRX2	60S ribosomal protein L19-1	RPL19A	AT1G02780
+	2.81379	-1.62232	Q9LVT8	Q9LVT8		At5g47210	AT5G47210
+	1.5113	-1.65762	Q9LUG5	Q9LUG5	Ribosome production factor 2 homolog		AT3G23620
+	1.82214	-1.72338	P94088	P94088		gene1500	AT5G51410
+	3.63227	-2.00001	F4J3P1;P49690	F4J3P1;P49690	60S ribosomal protein L23	emb2171;RPL23A	AT2G33370
+	1.34311	-2.06604	A0A1P8ATH2;F4I450;Q93ZR3;F4I448	A0A1P8ATH2;F4I450;Q93ZR3;F4I448		PRP39	AT1G04080
+	1.95703	-2.07104	Q0WMV8;P0DI19	Q0WMV8;P0DI19	PHD finger-like domain-containing protein 5B;PHD finger-like domain-containing protein 5A		AT1G07170
+	1.66448	-2.34643	Q9FG01	Q9FG01		ATO	AT5G06160
+	2.54986	-2.47506	Q944A2	Q944A2		At1g20220	AT1G20220
+	2.14684	-2.60337	Q9ZPX8;A0A1P8B2J1	Q9ZPX8;A0A1P8B2J1	Serine/arginine-rich splicing factor RS31A	RS31A	AT2G46610
+	1.5459	-2.74353	Q9SF53;A0A1I9LSB4;Q9M3D2	Q9SF53	60S ribosomal protein L35-1	RPL35A	AT3G09500
+	1.73928	-2.83325	Q8RWN3;A8MR79;Q9LFF7	Q8RWN3;A8MR79		At3g25840	AT3G25840
+	1.41478	-2.89328	Q4V3D1	Q4V3D1		HON5	AT1G48620
+	1.3551	-2.94606	Q9FME2	Q9FME2		At5g60980	AT5G60980
+	1.77509	-4.20324	Q9LR33;P49637	Q9LR33;P49637	60S ribosomal protein L27a-2;60S ribosomal protein L27a-3	RPL27AB;RPL27AC	AT1G23290
+	3.85845	-4.34446	Q9FJE8	Q9FJE8	Probable histone H2A.7		AT5G59870

### Sheet: Cross-links
#Formaldehyde crosslinks identified by MaxQuant for SPT6L and AGO4/9
Raw file	Scan number	Scan index	Sequence1	Sequence2	Modified sequence1	Modified sequence2	Length1	Length2	#Matches1	#Matches2	Decoy	Score	Crosslink product type	PEP	Search mode	Proteins1	Proteins2	Pair of linked residues	Protein index of Crosslink 1	Peptide index of Crosslink 1	AA name of Crosslink 1	Protein index of Crosslink 2	Peptide index of Crosslink 2	AA name of Crosslink 2	All possible linking sites on peptide 1	All possible linking sites on peptide 2	Delta score	Partial score 1	Partial score 2	Charge	m/z	Mass	Mass error [ppm]	Annotation ions	Annotation m/z
SPT6L-FLAG-1	52648	48136	FRKGTKSEVDDLLRIEK	EFAYDGEK	_FRKGTKSEVDDLLRIEK_	_EFAYDGEK_	17	8	5	4	forward	26.808	Inter-protein link	1.01e-25	Cross	SPT6L	AGO4	K1332-Y130	1332	3	K	130	4	Y	K:3;K:6;K:17	Y:4	3.009	23.4806	27.5248	5	601.514	3002.53	-4.2251	alpha-y1;alpha-y11;alpha-y3-H2O;alpha-y3-NH3;alpha-y16(2+);alpha-b5-Pep;alpha-b5-H2O-Pep;alpha-b6(2+);alpha-b16(2+);beta-y3-NH3;beta-a2;beta-b2	147.1128041706;1316.7056217223999;371.2288965609;372.2129121457;1428.7405271722498;1559.7488835205997;1541.7383188342997;844.4255615024499;1429.2219702783502;316.1503118889;249.12336885690002;277.118283479
SPT6L-FLAG-1	58859	54086	GGEYRNGGGRDGHPSGAPRPYGGRGR	TELAEKK	_GGEYRNGGGRDGHPSGAPRPYGGRGR_	_TELAEKK_	26	7	4	3	forward	18.776	Inter-protein link	2.93e-05	Cross	SPT6L	AGO4	N1470-K49	1470	6	N	49	6	K			0.21619	18.8806	21.1539	3	1157.24	3468.71	-3.66499	alpha-y1;alpha-y13;alpha-y17;alpha-y13-H2O;alpha-y14-H2O;alpha-y1-NH3;alpha-y2-NH3;alpha-y8-NH3;alpha-y14-NH3;alpha-y7(2+);alpha-y10(2+);alpha-y23(2+);alpha-b3;alpha-b5;alpha-b7-Pep;alpha-b3-H2O;alpha-b6(2+);alpha-b14(2+);beta-y1;beta-a2;beta-b5;beta-b2-H2O;beta-b4-H2O	175.118952181;1327.6977914236002;1792.9062210697;1309.6872267373;1446.7461385997;158.0924030795;215.1138668031;901.4751086968;1447.7301541845002;381.7039116184;543.7994059523501;1613.81989443855;244.09279701;563.2572365764;1563.7761609036;226.0822323237;753.8809868233;1120.5437791577504;147.1128041706;203.10263341479998;544.2613189013;213.0869833506;397.2081611187999
SPT6L-FLAG-1	60488	55680	KDLIMHGLGKK	DPYGMDWNKAR	_KDLIMHGLGKK_	_DPYGM(Oxidation (M))DWNKAR_	11	11	7	3	forward	49.482	Inter-protein link	8.49e-16	Cross	SPT6L	AGO9	K963-Y282	963	10	K	282	3	Y	K:1;K:10;K:11	R:11;W:7;Y:3;N:8	49.482	46.1581	12.2135	3	873.777	2618.31	-1.5417	alpha-y3-NH3-Pep;alpha-b2;alpha-b3;alpha-b5;alpha-b6;alpha-b7;alpha-b9;alpha-b5-H2O;alpha-b5-NH3;alpha-b8(2+);beta-y4;beta-y5;beta-y3-NH3;beta-b5-Pep	1678.8006015151;244.1291825163;357.2132464967;601.3377950833001;738.3967069457001;795.4181706693001;965.5236983733002;583.3272303970001;584.3112459818001;454.7547555581501;488.2939564337;674.3732693871999;357.224479885;1830.9240874692
SPT6L-FLAG-2	21017	18624	WNFNNK	KPNDK	_WNFNNK_	_KPNDK_	6	5	4	3	forward	40.946	Inter-protein link	0.000825	Cross	AGO4	AGO9	N494-K326	494	2	N	326	1	K	K:6	N:3	40.946	45.1562	16.7571	2	717.86	1433.7	0.505749	alpha-y2;alpha-y3;alpha-y3-NH3;alpha-b3-Pep;alpha-b5-Pep;alpha-b3-NH3-Pep;beta-y2;beta-y3;beta-y2-NH3;beta-y4-NH3	261.15573161780003;375.198659065;358.1721099635;1060.5210558364;1288.6069107307999;1043.4945067349;262.1397472026;376.1826746498;245.1131981011;456.2088894003
SPT6L-FLAG-3	53674	48972	ISGLSEHSCKDQLFTWR	KRMFEDIDR	_ISGLSEHSCKDQLFTWR_	_KRMFEDIDR_	17	9	3	4	forward	22.01	Inter-protein link	9.62e-06	Cross	AGO9	SPT6L	W324-K1393	324	16	W	1393	1	K	K:10	R:2;R:9	1.0573	17.7006	19.7865	5	657.725	3283.59	1.33451	alpha-y1;alpha-y3-Pep;alpha-a2;alpha-b2;alpha-b14;alpha-b2-H2O;alpha-b3-H2O;alpha-b7(2+);alpha-b13(2+);beta-y7;beta-y8;beta-y8(2+)	175.118952181;1682.8431350318;173.12845423480002;201.12336885690002;1602.7580679983998;183.11280417060001;240.1342678942;362.68485319800004;728.3484652743999;925.408393844;1081.5095048721;541.25839066935
SPT6L-FLAG-3	53918	49206	QSFFHNDVK	EKARK	_QSFFHNDVK_	_EKARK_	9	5	5	4	forward	36.701	Inter-protein link	0.039841	Cross	AGO9	SPT6L	Q217-K1206	217	1	Q	1206	2	K	K:9	R:4	16.704	27.1205	31.2747	2	882.463	1762.91	2.7241	alpha-y1;alpha-y2;alpha-b4-Pep;alpha-b7-Pep;alpha-b8-Pep;alpha-b5-H2O-Pep;alpha-b6-NH3-Pep;beta-y2;beta-y3;beta-y4-NH3-Pep	147.1128041706;246.1812180868;1152.6160188541;1518.7448011957;1617.8132151119;1271.6643660301997;1386.6913090622;303.2139151987;374.2510289865;1617.8496006182
