## Supplementary Tables for "Transcription elongation factor SPT6L recruits ARGONAUTE to guide mRNA cytosine methylation preventing premature termination in plants": Supplementary Data S5.xlsx

### Sheet: sig-sRNA-cluster_WT_vs_stp6ldAh
#DESeq2 results of siRNA cluster differntially presented in spt6ldAh compared to WT identified via ShortStack
Cluster_ID	Locus	Strand	baseMean	log2FoldChange	lfcSE	stat	pvalue	padj
Cluster_7405	1:612565-612792	-	119.761	-10.4076	1.20312	-8.65051	5.12695e-18	3.0124e-15
Cluster_5816	5:8893220-8893470	.	119.205	-10.4002	1.20008	-8.66626	4.46555e-18	2.79871e-15
Cluster_7039	5:19829984-19830261	.	172.246	-9.96849	1.20391	-8.28007	1.23099e-16	6.80736e-14
Cluster_6722	5:16025079-16025309	.	77.843	-9.78386	1.27567	-7.66961	1.72525e-14	8.53636e-12
Cluster_3742	3:8929459-8929681	.	53.536	-9.24408	1.21421	-7.61323	2.67335e-14	1.25661e-11
Cluster_3270	2:16952557-16952841	.	217.237	-7.59031	0.622013	-12.2028	3.00254e-34	9.40896e-31
Cluster_6911	5:18101786-18101997	.	32.056	-7.53887	1.23291	-6.11469	9.67425e-10	2.93379e-07
Cluster_3395	3:1165891-1166124	+	226.111	-7.28095	0.625546	-11.6394	2.5996e-31	6.10972e-28
Cluster_5088	3:18359582-18359799	+	34.2446	-6.73048	1.0658	-6.31496	2.70226e-10	8.75997e-08
Cluster_7003	5:19280130-19280353	.	132.918	-5.87013	0.440493	-13.3263	1.62817e-40	1.53064e-36
Cluster_7058	5:20076293-20076516	.	56.1484	-5.41417	0.613721	-8.82188	1.12554e-18	1.05812e-15
Cluster_1731	2:856896-857122	.	72.6434	-4.97314	0.459428	-10.8246	2.63115e-27	4.12258e-24
Cluster_3641	3:7342103-7342333	+	273.542	-4.77843	0.886593	-5.38966	7.05914e-08	1.61861e-05
Cluster_5261	3:21282938-21283158	.	60.5755	-4.61423	0.56896	-8.10995	5.06397e-16	2.6448e-13
Cluster_7002	5:19198452-19198662	.	32.9424	-4.30178	0.577511	-7.44883	9.41709e-14	4.02409e-11
Cluster_5528	5:3714948-3715193	.	281.51	-4.29638	0.336128	-12.782	2.06754e-37	9.71847e-34
Cluster_4590	3:14224632-14224849	-	109.132	-4.2763	1.10306	-3.87677	0.000105851	0.0119892
Cluster_4496	3:13868581-13868800	+	244.266	-4.1349	1.09626	-3.77183	0.000162052	0.0165592
Cluster_5923	5:9646103-9646303	.	36.9451	-3.69814	0.920864	-4.01594	5.92091e-05	0.00762499
Cluster_5385	5:486643-487089	.	432.81	-3.43009	0.460334	-7.4513	9.24238e-14	4.02409e-11
Cluster_6867	5:17582879-17583143	.	105.295	-3.35638	0.739414	-4.53925	5.64541e-06	0.000947723
Cluster_1122	4:7827810-7828075	.	106.143	-3.32854	0.509089	-6.53822	6.22551e-11	2.09022e-08
Cluster_4300	3:13700627-13700882	-	148.088	-3.23471	0.803928	-4.02364	5.73067e-05	0.0074825
Cluster_4572	3:14215071-14215340	-	267.11	-3.12895	0.723112	-4.32707	1.51109e-05	0.00225488
Cluster_3935	3:10734020-10734237	+	36.54	-3.10113	0.433131	-7.1598	8.07939e-13	3.16476e-10
Cluster_8939	1:19704233-19704462	.	121.553	-2.9507	0.279025	-10.575	3.89096e-26	5.22556e-23
Cluster_3389	3:826874-827079	.	41.9248	-2.63568	0.520604	-5.06272	4.13312e-07	8.26712e-05
Cluster_7902	1:9812285-9812507	.	82.7563	-2.63164	0.597538	-4.40414	1.06207e-05	0.00167685
Cluster_5882	5:9357649-9357943	.	338.719	-2.51976	0.282694	-8.91339	4.94958e-19	5.17011e-16
Cluster_4261	3:13595057-13595397	+	426.219	-2.51162	0.675125	-3.72023	0.000199045	0.0194919
Cluster_7001	5:19198216-19198441	-	129.323	-2.41573	0.233072	-10.3647	3.58723e-25	4.21544e-22
Cluster_6775	5:16863140-16863373	+	202.691	-2.37561	0.269956	-8.8	1.3682e-18	1.1412e-15
Cluster_7140	5:21553052-21553279	.	139.511	-2.3615	0.569793	-4.14449	3.40574e-05	0.00477871
Cluster_6474	5:14012441-14012668	+	80.1019	-2.09739	0.363708	-5.7667	8.08403e-09	2.17137e-06
Cluster_7941	1:10144873-10145096	.	73.1261	-2.0828	0.554943	-3.75318	0.000174606	0.0176502
Cluster_2999	2:11562969-11563182	.	43.1788	-2.03519	0.356584	-5.70747	1.14669e-08	2.99446e-06
Cluster_276	4:595392-595613	.	59.9661	-1.90816	0.36057	-5.29206	1.20948e-07	2.70723e-05
Cluster_2710	2:8092052-8092275	.	73.4272	-1.83263	0.272106	-6.73497	1.63964e-11	5.709e-09
Cluster_5662	5:6789287-6789532	.	156.48	-1.73351	0.252906	-6.85434	7.16432e-12	2.59045e-09
Cluster_4087	3:11509084-11509428	.	189.808	-1.67769	0.192223	-8.7278	2.59666e-18	1.87778e-15
Cluster_7073	5:20377131-20377351	-	58.0401	-1.67412	0.301411	-5.55426	2.78788e-08	6.72021e-06
Cluster_6798	5:17072240-17072452	.	45.8838	-1.61823	0.410892	-3.93834	8.20468e-05	0.00988874
Cluster_3929	3:10684820-10685034	-	33.2775	-1.60447	0.417354	-3.84439	0.000120851	0.0132107
Cluster_3204	2:15478553-15478759	-	51.668	-1.51747	0.291813	-5.20014	1.99137e-07	4.25474e-05
Cluster_9005	1:20462567-20462815	.	220.94	-1.51174	0.240447	-6.28721	3.23219e-10	1.01286e-07
Cluster_1280	4:10248008-10248251	.	159.157	-1.48448	0.32152	-4.61708	3.89178e-06	0.00067753
Cluster_1915	2:1968300-1968523	.	110.044	-1.47486	0.287609	-5.12801	2.92813e-07	6.11719e-05
Cluster_7795	1:8515402-8515607	.	41.624	-1.46266	0.40354	-3.62458	0.000289437	0.0261634
Cluster_5831	5:8983517-8983740	.	57.083	-1.4554	0.363323	-4.00581	6.18056e-05	0.00774713
Cluster_3126	2:14065263-14065474	+	29.3193	-1.40511	0.383263	-3.66618	0.000246196	0.0229158
Cluster_3308	2:18355771-18355994	.	48.9985	-1.39998	0.361945	-3.86792	0.000109766	0.0122846
Cluster_6977	5:18938805-18939018	.	41.7442	-1.39979	0.301466	-4.64329	3.42902e-06	0.000608231
Cluster_3886	3:10325166-10325447	+	112.03	-1.35599	0.347194	-3.90558	9.40008e-05	0.0111861
Cluster_2168	2:3441705-3441940	-	116.155	-1.33236	0.385565	-3.45561	0.00054905	0.042658
Cluster_8063	1:11536883-11537118	.	121.595	-1.33057	0.272925	-4.87524	1.08679e-06	0.000208508
Cluster_8800	1:18078543-18078770	-	80.8866	-1.32255	0.37574	-3.51985	0.000431795	0.0352983
Cluster_4905	3:16540238-16540453	.	62.3736	-1.29974	0.276716	-4.69702	2.63986e-06	0.000477256
Cluster_2666	2:7633428-7633677	.	132.604	-1.24496	0.26015	-4.78554	1.70532e-06	0.000314348
Cluster_3216	2:15791325-15791557	+	114.853	-1.23213	0.227282	-5.42114	5.92211e-08	1.39184e-05
Cluster_4812	3:15912183-15912426	.	121.074	-1.22564	0.35018	-3.50002	0.000465217	0.0373804
Cluster_9493	1:26366611-26366857	.	207.092	-1.16743	0.199031	-5.86557	4.47582e-09	1.27507e-06
Cluster_1094	4:7479292-7479504	.	37.4757	-1.05901	0.30979	-3.41849	0.000629706	0.0477409
Cluster_7760	1:8115929-8116220	+	95.5426	-1.05833	0.28562	-3.70536	0.00021109	0.020045
Cluster_847	4:5751114-5751323	.	39.5922	-1.05028	0.306325	-3.42866	0.000606563	0.0463601
Cluster_9093	1:21277761-21277993	+	4956.69	-1.02536	0.276932	-3.70256	0.000213433	0.0200648
Cluster_9111	1:21286950-21287220	+	5865.54	-1.01853	0.234929	-4.33548	1.45441e-05	0.00220531
Cluster_5839	5:9048763-9048985	.	83.9713	-1.01566	0.248375	-4.08923	4.32817e-05	0.00589697
Cluster_329	4:1211933-1212139	.	65.7715	-1.01018	0.272626	-3.70539	0.000211065	0.020045
Cluster_9067	1:21131830-21132080	-	135.888	-1.00389	0.282844	-3.54927	0.0003863	0.0324251
Cluster_4682	3:15189895-15190156	.	319.273	-0.992946	0.177922	-5.58079	2.39433e-08	5.92346e-06
Cluster_1916	2:1968771-1969018	+	170.72	-0.966153	0.233375	-4.13992	3.47426e-05	0.00480316
Cluster_8230	1:12931961-12932183	-	59.5732	-0.947805	0.27597	-3.43445	0.00059375	0.0457528
Cluster_3753	3:9055015-9055250	.	87.5762	-0.933854	0.235847	-3.95958	7.50817e-05	0.00928741
Cluster_9108	1:21285419-21285689	+	5824.58	-0.86224	0.228124	-3.77969	0.000157023	0.0162216
Cluster_2458	2:6353570-6353862	.	137.68	-0.850125	0.226987	-3.74526	0.000180206	0.0178328
Cluster_9096	1:21279290-21279518	+	2578.66	-0.768286	0.214729	-3.57794	0.000346316	0.0298908
Cluster_1673	2:448554-448792	.	141.973	-0.743722	0.191687	-3.87989	0.000104506	0.0119812
Cluster_4957	3:16943744-16944128	.	200.149	-0.722793	0.168832	-4.28113	1.85949e-05	0.00273142
Cluster_3979	3:10961074-10961314	-	366.084	-0.703866	0.202842	-3.47003	0.000520409	0.0407697
Cluster_4089	3:11511778-11512014	.	165.785	-0.693532	0.198376	-3.49604	0.000472221	0.0374963
Cluster_5735	5:8037132-8037569	+	272.954	-0.663484	0.174766	-3.79641	0.000146809	0.0156835
Cluster_1167	4:8299294-8299540	.	147.575	-0.647144	0.182507	-3.54586	0.000391339	0.0325573
Cluster_6847	5:17469456-17469744	.	338.742	-0.623626	0.173215	-3.6003	0.000317848	0.028458
Cluster_6963	5:18776966-18777380	.	276.794	-0.594819	0.167418	-3.55289	0.000381029	0.0323668
Cluster_1467	4:14249878-14250199	.	170.635	0.658652	0.184011	3.57941	0.000344375	0.0298908
Cluster_4845	3:16114312-16114548	-	161.076	0.757142	0.210499	3.59689	0.000322047	0.0285619
Cluster_4641	3:14762094-14762423	.	180.037	0.958125	0.245637	3.90057	9.59661e-05	0.0112772
Cluster_9196	1:21786818-21787047	-	111.869	0.972902	0.257306	3.78111	0.000156134	0.0162216
Cluster_6741	5:16264473-16264692	.	82.4626	1.00085	0.249635	4.00924	6.09136e-05	0.0077385
Cluster_5048	3:17742047-17742355	+	1640.46	1.03531	0.207954	4.97857	6.40557e-07	0.000125456
Cluster_4681	3:15189541-15189760	.	90.7839	1.0784	0.266641	4.04438	5.24612e-05	0.00704553
Cluster_4947	3:16881009-16881226	.	61.338	1.15639	0.3396	3.40514	0.000661291	0.0497343
Cluster_8321	1:13591024-13591242	.	70.7561	1.19006	0.28333	4.20027	2.666e-05	0.00379743
Cluster_6884	5:17826442-17826800	.	125.415	1.28238	0.250745	5.11427	3.14952e-07	6.43665e-05
Cluster_3895	3:10405347-10405570	.	67.5504	1.39028	0.352411	3.94506	7.97801e-05	0.00974042
Cluster_4784	3:15781711-15781941	.	84.0784	1.43972	0.330861	4.35143	1.35253e-05	0.00208445
Cluster_8763	1:17714403-17714624	.	90.9821	1.53972	0.365804	4.20914	2.56345e-05	0.00370754
Cluster_5213	3:20484165-20484372	.	61.9232	1.5795	0.446271	3.53933	0.000401139	0.0330799
Cluster_4097	3:11565732-11565953	.	66.7661	1.67387	0.373369	4.48315	7.35503e-06	0.00119215
Cluster_4285	3:13691247-13691473	-	71.1968	1.83466	0.349875	5.24376	1.5734e-07	3.43988e-05
Cluster_2004	2:2346405-2346620	.	38.7692	1.88946	0.429182	4.40248	1.07022e-05	0.00167685
Cluster_9211	1:21918385-21918608	.	66.2646	1.93427	0.430174	4.49647	6.90895e-06	0.00113949
Cluster_6295	5:12816445-12816661	-	56.366	1.93964	0.481764	4.02613	5.67034e-05	0.0074825
Cluster_4355	3:13734155-13734378	.	60.1856	1.94078	0.555352	3.49468	0.000474637	0.0374963
Cluster_4420	3:13786481-13786822	.	158.549	1.95176	0.273861	7.12684	1.02696e-12	3.86178e-10
Cluster_4263	3:13596454-13596896	+	838.155	2.03702	0.556598	3.65976	0.000252449	0.0232674
Cluster_4455	3:13838613-13838996	+	902.119	2.16233	0.576781	3.74897	0.000177562	0.0177581
Cluster_5659	5:6701948-6702166	.	32.7349	2.27427	0.623354	3.64844	0.000263834	0.0240807
Cluster_8327	1:13686326-13686579	+	980.535	2.65299	0.746879	3.5521	0.000382163	0.0323668
Cluster_3592	3:6011333-6011569	.	164.459	2.68989	0.242977	11.0706	1.74319e-28	3.27755e-25
Cluster_1703	2:623799-624008	.	46.0554	2.78502	0.48248	5.77229	7.81999e-09	2.16223e-06
Cluster_4472	3:13852055-13852337	+	671.295	2.80528	0.741247	3.78454	0.000153992	0.0162216
Cluster_4486	3:13861116-13861502	+	847.258	2.85894	0.595405	4.80168	1.57341e-06	0.000295833
Cluster_8534	1:16431949-16432210	+	474.717	2.88193	0.805517	3.57775	0.00034657	0.0298908
Cluster_4460	3:13844006-13844309	+	304.3	3.05652	0.824038	3.7092	0.000207914	0.020045
Cluster_4463	3:13845466-13845828	+	561.155	3.1708	0.834905	3.7978	0.000145988	0.0156835
Cluster_4380	3:13759738-13759955	.	59.73	3.41951	0.562024	6.08428	1.17016e-09	3.43772e-07
Cluster_6160	5:11311448-11311664	+	248.486	3.49676	0.996616	3.50863	0.000450418	0.0365033
Cluster_6158	5:11310654-11310872	+	356.128	4.17955	1.0765	3.88252	0.000103378	0.0119812
Cluster_4473	3:13852921-13853192	+	369.312	4.42807	1.15068	3.84821	0.000118984	0.0131597
Cluster_4088	3:11510241-11510463	.	66.1424	4.51919	0.513955	8.79296	1.4567e-18	1.1412e-15
Cluster_4475	3:13853991-13854282	+	211.213	5.07991	1.1181	4.54335	5.53684e-06	0.000946397
Cluster_5485	5:2656069-2656291	+	64.4474	7.61391	1.35951	5.60048	2.13758e-08	5.43118e-06
Cluster_3015	2:11834822-11835045	.	44.9903	8.89348	1.22461	7.26232	3.80518e-13	1.55533e-10
Cluster_1945	2:2082086-2082396	.	140.447	10.5364	1.20978	8.70937	3.05579e-18	2.05196e-15
