## Supplementary Tables for "Transcription elongation factor SPT6L recruits ARGONAUTE to guide mRNA cytosine methylation preventing premature termination in plants": Supplementary Data S7.xlsx

### Sheet: Oligos used in this study
#Oligonucleotides used in this study
ID	Purpose	Sequence 3' - 5'
ONT-DRS_oligo-A_bc04	ONT DRS Multiplexing RTA	GGGGAGGCCAGGCGGACCGATAGTAGGTTC
ONT-DRS_oligo-A_bc05	ONT DRS Multiplexing RTA	GGACGGACCTTTTGACTTAATAGTAGGTTC
ONT-DRS_oligo-A_bc06	ONT DRS Multiplexing RTA	GGTATTGCATACTGCGCCGCTAGTAGGTTC
ONT-DRS_oligo-A_bc11	ONT DRS Multiplexing RTA	GGGCCCGCCGGGGGAGAAGCTAGTAGGTTC
ONT-DRS_oligo-B_bc04	ONT DRS Multiplexing RTA	GAGGCGAGCGGTCAATTTTAGTCACTGGCAGTAAAAACCTTTTTTTTTT
ONT-DRS_oligo-B_bc05	ONT DRS Multiplexing RTA	GAGGCGAGCGGTCAATTTTTTAAGTCAAAAGGTCCGTCCTTTTTTTTTT
ONT-DRS_oligo-B_bc06	ONT DRS Multiplexing RTA	GAGGCGAGCGGTCAATTTTGCGGCGCAGTATGCAATACCTTTTTTTTTT
ONT-DRS_oligo-B_bc11	ONT DRS Multiplexing RTA	GAGGCGAGCGGTCAATTTTGCTTCTCCCCCGGCGGGCCCTTTTTTTTTT
SPT6L_R2E0	SPT6L cloning	GAATTCTTGGCAGCAATAGACCTG
SPT6L_R2E	SPT6L cloning	GAATTCCATCCACCACCACCG
SPT6L_F1	SPT6L cloning	AGGACTAGTTTCTGCGTTATCGTACTTC
SPT6L_F2	SPT6L cloning	TATCTCCAGAATCCACTAGC
SPT6L_R1	SPT6L cloning	CTGTAAAGGAGAAAAGAACC
SPT6L_F3	SPT6L cloning	GAGCTCGGTACGGATCGTTACAAGAAC
SPT6L_R3	SPT6L cloning	GATAACGCAGAAACTAGTCCTGCAAACTG
SPT6L_R2	SPT6L cloning	AAAGGCATTTAGGGAGAAAG
FS_tag_S3	StrepII-FLAG-Tag assembly	GTCTCATCCTCAATTTGAAAAATGAG
FS_tag_S2	StrepII-FLAG-Tag assembly	GACGATGACAAAGGCTCTGGTGCCTG
FS_tag_S1	StrepII-FLAG-Tag assembly	AATTCGCCGGGCGCCGACTACAAGGAC
FS_tag_A3	StrepII-FLAG-Tag assembly	TCGACTCATTTTTCAAATTGAGGATG
FS_tag_A2	StrepII-FLAG-Tag assembly	AGACCAGGCACCAGAGCCTITGTCAT
FS_tag_A1	StrepII-FLAG-Tag assembly	CGTCGTCCTTGTAGTCGGCGCCCGGCG
DT4-BsF-SPT6L	gRNA cloning	ATATATGGTCTCGATTGGGTCTGCTGGGCTTCTCATGTT
DT4-F0-SPT6L	gRNA cloning	TGGGTCTGCTGGGCTTCTCATGTTTTAGAGCTAGAAATAGC
DT22-BsR-SPT6L	gRNA cloning	ATTATTGGTCTCGAAACTCGTAATTTAATTACCCAACAA
DT22-R0-SPT6L	gRNA cloning	AACTCGTAATTTAATTACCCAACAATCTCTTAGTCGACTCTAC
ago4-5_LP	genotyping	CGAGCCATAGGAACTCGAAC
ago4-5_RP	genotyping	CTGAAAGCGAAGAATCCTCG
dcl2_LP	genotyping	TGAATCATCTGGAAGAGGTGG
dcl2_RP	genotyping	CTTCACAGGAGTTTTTGGCTG
dcl3_LP	genotyping	CTGAATATGGATAATAAGTTTGAGACATATC
dcl3_RP	genotyping	GGACTCAATGCAATATAGAGCTTTG
ago4-4_RP	genotyping	CCAATGGGAATGAAAGTCCAA
ago4-4_LP	genotyping	CAGAGCCTGAAAGCATGAAAC
trm4b-3_LP	genotyping	ATCTCTCTAGCAGCTCCTGGC
trm4b-3_RP	genotyping	TTGTTACAGTGGATGCTGGTG
nrpd1_RP	genotyping	CTGATGGTCCCGTTGAAGATA
nrpd1-LP	genotyping	TTTTGATCCCTTGATCACCTG
nrpe1-11_RP	genotyping	GTTTTCCCCAAGAACAAGACC
nrpe1-11_LP	genotyping	TTTTCCTCCAAGITGTGATCG
FLAG-AGO4_F	genotyping	CTACAAGGATGACGATGACAAGG
FLAG-AGO4_R	genotyping	TGTTACTAGGCAAAGCTCCATA

### Sheet: Sequencing_experiments
#HT-Seq experiments performed in this study
ID	Library type	Organim	Raw reads	unmapped
ONT-DRS, WT rep1	RNA-Seq	Arabidopsis thaliana	1130317	0.1886		*due to demultiplexing after mapping not available (Raw reads = Mapped reads in this case)
ONT-DRS, WT rep2	RNA-Seq	Arabidopsis thaliana	1178950	0.1258		**mapped only to T-DNA, unknown
ONT-DRS, WT rep3	RNA-Seq	Arabidopsis thaliana	1338262	0.1382
ONT-DRS, spt6lΔAh rep1	RNA-Seq	Arabidopsis thaliana	810893	0.1394
ONT-DRS, spt6lΔAh rep2	RNA-Seq	Arabidopsis thaliana	1537135	0.2104
ONT-DRS, spt6lΔAh rep3	RNA-Seq	Arabidopsis thaliana	1117871	0.1691
ONT-DRS, ago4-5 rep1	RNA-Seq	Arabidopsis thaliana	857366	NA*
ONT-DRS, ago4-5 rep2	RNA-Seq	Arabidopsis thaliana	856614	NA*
ONT-DRS, ago4-5 rep3	RNA-Seq	Arabidopsis thaliana	859813	NA*
ONT-DRS, dcl234 rep1	RNA-Seq	Arabidopsis thaliana	423529	NA*
ONT-DRS, dcl234 rep2	RNA-Seq	Arabidopsis thaliana	758212	NA*
ONT-DRS, dcl234 rep3	RNA-Seq	Arabidopsis thaliana	828401	NA*
ONT-DRS, nrpe1-11 rep1	RNA-Seq	Arabidopsis thaliana	1031551	NA*
ONT-DRS, nrpe1-11 rep2	RNA-Seq	Arabidopsis thaliana	777971	NA*
ONT-DRS, nrpe1-11 rep3	RNA-Seq	Arabidopsis thaliana	409083	NA*
ONT-DRS, nrpd1 rep1	RNA-Seq	Arabidopsis thaliana	595694	NA*
ONT-DRS, nrpd1 rep2	RNA-Seq	Arabidopsis thaliana	1272168	NA*
ONT-DRS, nrpd1 rep3	RNA-Seq	Arabidopsis thaliana	933705	NA*
sRNA-Seq, WT rep1	smallRNA-Seq	Arabidopsis thaliana	25206175	0.0572
sRNA-Seq, WT rep2	smallRNA-Seq	Arabidopsis thaliana	25345808	0.0212
sRNA-Seq, WT rep3	smallRNA-Seq	Arabidopsis thaliana	25439475	0.0696
sRNA-Seq, spt6lΔAh rep1	smallRNA-Seq	Arabidopsis thaliana	25283184	0.0669
sRNA-Seq, spt6lΔAh rep2	smallRNA-Seq	Arabidopsis thaliana	25288160	0.0486
sRNA-Seq, spt6lΔAh rep3	smallRNA-Seq	Arabidopsis thaliana	25286958	0.0786
ONT-DRS, BY-2, AS, 0uM estradiol	RNA-Seq	Nicotiana tabacum	496069	NA**
ONT-DRS, BY-2, AS, 2uM estradiol	RNA-Seq	Nicotiana tabacum	981583	NA**
ONT-DRS, BY-2, IR, 0uM estradiol	RNA-Seq	Nicotiana tabacum	702246	NA**
ONT-DRS, BY-2, IR, 64uM estradiol	RNA-Seq	Nicotiana tabacum	492851	NA**
plaNET-Seq, WT rep1	plaNET-Seq	Arabidopsis thaliana	181969858	0.232
plaNET-Seq, WT rep2	plaNET-Seq	Arabidopsis thaliana	175979584	0.226
plaNET-Seq, spt6lΔAh rep1	plaNET-Seq	Arabidopsis thaliana	197221108	0.23
plaNET-Seq, spt6lΔAh rep2	plaNET-Seq	Arabidopsis thaliana	197636874	0.214
RNA-Seq, WT rep1	RNA-Seq	Arabidopsis thaliana	43545304	0.0121
RNA-Seq, WT rep2	RNA-Seq	Arabidopsis thaliana	41051076	0.0116
RNA-Seq, WT rep3	RNA-Seq	Arabidopsis thaliana	39821138	0.0162
RNA-Seq, spt6lΔAh rep1	RNA-Seq	Arabidopsis thaliana	39927786	0.0137
RNA-Seq, spt6lΔAh rep2	RNA-Seq	Arabidopsis thaliana	39592586	0.0123
RNA-Seq, spt6lΔAh rep3	RNA-Seq	Arabidopsis thaliana	45730064	0.0127
m5C RIP-Seq_input_WT_R1	m5C RIP-Seq	Arabidopsis thaliana	30309738	0.0734
m5C RIP-Seq_input_ago4_R1	m5C RIP-Seq	Arabidopsis thaliana	42993333	0.0639
m5C RIP-Seq_input_spt6ldAh_R1	m5C RIP-Seq	Arabidopsis thaliana	29091365	0.0976
m5C RIP-Seq_m5C_WT_R1	m5C RIP-Seq	Arabidopsis thaliana	32640723	0.1095
m5C RIP-Seq_m5C_WT_R2	m5C RIP-Seq	Arabidopsis thaliana	48131749	0.0634
m5C RIP-Seq_m5C_ago4_R1	m5C RIP-Seq	Arabidopsis thaliana	27408324	0.1724
m5C RIP-Seq_m5C_ago4_R2	m5C RIP-Seq	Arabidopsis thaliana	31141505	0.0589
m5C RIP-Seq_m5C_spt6ldAh_R1	m5C RIP-Seq	Arabidopsis thaliana	32539818	0.043
m5C RIP-Seq_m5C_spt6ldAh_R2	m5C RIP-Seq	Arabidopsis thaliana	31569536	0.1315
